# A peptide-centric local stability assay to unveil protein targets of diverse ligands

**DOI:** 10.1101/2023.10.17.562693

**Authors:** Kejia Li, Shijie Chen, Keyun Wang, Yan Wang, Zheng Fang, Jiawen Lyu, Haiyang Zhu, Yanan Li, Ting Yu, Feng Yang, Xiaolei Zhang, Siqi Guo, Chengfei Ruan, Jiahua Zhou, Qi Wang, Cheng Luo, Mingliang Ye

## Abstract

While tremendous progress has been made in chemical proteomics for identifying protein-ligand interactions, it remains challenging for proteome-wide identification of ligand-binding regions without modifying the ligands. Here, we discovered that “disruptive trypsinization” amplifies the readout of ligand-induced protein local stability shifts, and explored this notion in developing “peptide-centric local stability assay” (PELSA), a modification-free approach which achieves unprecedented sensitivity in proteome-wide target identification and binding-region determination. We demonstrate the versatility of PELSA by investigating the interactions across various biological contexts including drug-target interactions, metabolism, epitope mapping, metal proteomics, and post-translational modification recognition. A PELSA study of the oncometabolite R2HG revealed functional insights about its targets and pathogenic processes in both cancer and immune cells. Thus, beyond offering users unprecedented sensitivity for characterizing diverse target-ligand interactions, PELSA supports informative screening and hypothesis generation studies throughout life science.
