## Supplementary Table 2 for "A peptide-centric local stability assay to unveil protein targets of diverse ligands"

### Sheet: Info
Supplementary Table 2 - Local stability data for (pYEEI-stabilized) SH2-containing proteins and Ca2+-modulated proteins, related to Fig. 4.
TAB DESCRIPTIONS
A	Uniprot SH2-protein mining	The list of 108 SH2-domain-containing proteins derived from Uniprot (Home sapiens)
B	Local stability data of SH2	Local stability data of 9 SH2-domain-containing proteins that were found stabilized by pYEEI in PELSA analysis.
C	Local stability data of Ca2+	Local stability data of 6 Ca2+-modulated proteins that were found stabilized by pYEEI in PELSA analysis.

### Sheet: A Uniprot SH2-Protein mining
Uniprot Entry	Entry Names	Protein Names	SH2 domain location
P51451	BLK_HUMAN	Tyrosine-protein kinase Blk (EC 2.7.10.2) (B lymphocyte kinase) (p55-Blk)	SH2: 124-220;
O75159	SOCS5_HUMAN	Suppressor of cytokine signaling 5 (SOCS-5) (Cytokine-inducible SH2 protein 6) (CIS-6) (Cytokine-inducible SH2-containing protein 5)	SH2: 381-476;
Q9UGK3	STAP2_HUMAN	Signal-transducing adaptor protein 2 (STAP-2) (Breast tumor kinase substrate) (BRK substrate)	SH2: 133-248;
P20936	RASA1_HUMAN	Ras GTPase-activating protein 1 (GAP) (GTPase-activating protein) (RasGAP) (Ras p21 protein activator) (p120GAP)	SH2 1: 181-272; SH2 2: 351-441;
Q13671	RIN1_HUMAN	Ras and Rab interactor 1 (Ras inhibitor JC99) (Ras interaction/interference protein 1)	SH2: 69-163;
Q9BRG2	SH23A_HUMAN	SH2 domain-containing protein 3A (Novel SH2-containing protein 1)	SH2: 15-114;
Q92529	SHC3_HUMAN	SHC-transforming protein 3 (Neuronal Shc) (N-Shc) (Protein Rai) (SHC-transforming protein C) (Src homology 2 domain-containing-transforming protein C3) (SH2 domain protein C3)	SH2: 499-590;
O15524	SOCS1_HUMAN	Suppressor of cytokine signaling 1 (SOCS-1) (JAK-binding protein) (JAB) (STAT-induced STAT inhibitor 1) (SSI-1) (Tec-interacting protein 3) (TIP-3)	SH2: 79-174;
O60880	SH21A_HUMAN	SH2 domain-containing protein 1A (Duncan disease SH2-protein) (Signaling lymphocytic activation molecule-associated protein) (SLAM-associated protein) (T-cell signal transduction molecule SAP)	SH2: 6-104;
Q9UQQ2	SH2B3_HUMAN	SH2B adapter protein 3 (Lymphocyte adapter protein) (Lymphocyte-specific adapter protein Lnk) (Signal transduction protein Lnk)	SH2: 364-462;
Q63HR2	TNS2_HUMAN	Tensin-2 (EC 3.1.3.48) (C1 domain-containing phosphatase and tensin homolog) (C1-TEN) (Tensin-like C1 domain-containing phosphatase)	SH2: 1140-1247;
P98077	SHC2_HUMAN	SHC-transforming protein 2 (Protein Sck) (SHC-transforming protein B) (Src homology 2 domain-containing-transforming protein C2) (SH2 domain protein C2)	SH2: 487-578;
Q9NP31	SH22A_HUMAN	SH2 domain-containing protein 2A (SH2 domain-containing adapter protein) (T cell-specific adapter protein) (TSAd) (VEGF receptor-associated protein)	SH2: 95-186;
Q8N5H7	SH2D3_HUMAN	SH2 domain-containing protein 3C (Cas/HEF1-associated signal transducer) (Chat-H) (Novel SH2-containing protein 3) (SH2 domain-containing Eph receptor-binding protein 1) (SHEP1)	SH2: 220-319;
P29350	PTN6_HUMAN	Tyrosine-protein phosphatase non-receptor type 6 (EC 3.1.3.48) (Hematopoietic cell protein-tyrosine phosphatase) (Protein-tyrosine phosphatase 1C) (PTP-1C) (Protein-tyrosine phosphatase SHP-1) (SH-PTP1)	SH2 1: 4-100; SH2 2: 110-213;
Q5VZ18	SHE_HUMAN	SH2 domain-containing adapter protein E	SH2: 395-490;
O14508	SOCS2_HUMAN	Suppressor of cytokine signaling 2 (SOCS-2) (Cytokine-inducible SH2 protein 2) (CIS-2) (STAT-induced STAT inhibitor 2) (SSI-2)	SH2: 48-156;
Q9NRF2	SH2B1_HUMAN	SH2B adapter protein 1 (Pro-rich, PH and SH2 domain-containing signaling mediator) (PSM) (SH2 domain-containing protein 1B)	SH2: 527-625;
Q5SQS7	SH24B_HUMAN	SH2 domain-containing protein 4B	SH2: 325-417;
Q15464	SHB_HUMAN	SH2 domain-containing adapter protein B	SH2: 410-504;
Q6S5L8	SHC4_HUMAN	SHC-transforming protein 4 (Rai-like protein) (RaLP) (SHC-transforming protein D) (hShcD) (Src homology 2 domain-containing-transforming protein C4) (SH2 domain protein C4)	SH2: 526-617;
P40763	STAT3_HUMAN	Signal transducer and activator of transcription 3 (Acute-phase response factor)	SH2: 580-670;
Q14449	GRB14_HUMAN	Growth factor receptor-bound protein 14 (GRB14 adapter protein)	SH2: 439-535;
P42679	MATK_HUMAN	Megakaryocyte-associated tyrosine-protein kinase (EC 2.7.10.2) (CSK homologous kinase) (CHK) (Hematopoietic consensus tyrosine-lacking kinase) (Protein kinase HYL) (Tyrosine-protein kinase CTK)	SH2: 122-211;
P52757	CHIO_HUMAN	Beta-chimaerin (Beta-chimerin) (Rho GTPase-activating protein 3)	SH2: 59-127;
P42685	FRK_HUMAN	Tyrosine-protein kinase FRK (EC 2.7.10.2) (FYN-related kinase) (Nuclear tyrosine protein kinase RAK) (Protein-tyrosine kinase 5)	SH2: 116-208;
P07332	FES_HUMAN	Tyrosine-protein kinase Fes/Fps (EC 2.7.10.2) (Feline sarcoma/Fujinami avian sarcoma oncogene homolog) (Proto-oncogene c-Fes) (Proto-oncogene c-Fps) (p93c-fes)	SH2: 460-549;
O75791	GRAP2_HUMAN	GRB2-related adapter protein 2 (Adapter protein GRID) (GRB-2-like protein) (GRB2L) (GRBLG) (GRBX) (Grf40 adapter protein) (Grf-40) (Growth factor receptor-binding protein) (Hematopoietic cell-associated adapter protein GrpL) (P38) (Protein GADS) (SH3-SH2-SH3 adapter Mona)	SH2: 58-149;
P15882	CHIN_HUMAN	N-chimaerin (A-chimaerin) (Alpha-chimerin) (N-chimerin) (NC) (Rho GTPase-activating protein 2)	SH2: 49-135;
P07948	LYN_HUMAN	Tyrosine-protein kinase Lyn (EC 2.7.10.2) (Lck/Yes-related novel protein tyrosine kinase) (V-yes-1 Yamaguchi sarcoma viral related oncogene homolog) (p53Lyn) (p56Lyn)	SH2: 129-226;
Q13322	GRB10_HUMAN	Growth factor receptor-bound protein 10 (GRB10 adapter protein) (Insulin receptor-binding protein Grb-IR)	SH2: 493-574;
O75815	BCAR3_HUMAN	Breast cancer anti-estrogen resistance protein 3 (Novel SH2-containing protein 2) (SH2 domain-containing protein 3B)	SH2: 154-253;
P16591	FER_HUMAN	Tyrosine-protein kinase Fer (EC 2.7.10.2) (Feline encephalitis virus-related kinase FER) (Fujinami poultry sarcoma/Feline sarcoma-related protein Fer) (Proto-oncogene c-Fer) (Tyrosine kinase 3) (p94-Fer)	SH2: 460-550;
Q7Z7G1	CLNK_HUMAN	Cytokine-dependent hematopoietic cell linker (Mast cell immunoreceptor signal transducer)	SH2: 309-419;
P62993	GRB2_HUMAN	Growth factor receptor-bound protein 2 (Adapter protein GRB2) (Protein Ash) (SH2/SH3 adapter GRB2)	SH2: 60-152;
P23458	JAK1_HUMAN	Tyrosine-protein kinase JAK1 (EC 2.7.10.2) (Janus kinase 1) (JAK-1)	SH2: 439-544;
O60674	JAK2_HUMAN	Tyrosine-protein kinase JAK2 (EC 2.7.10.2) (Janus kinase 2) (JAK-2)	SH2: 401-482;
P52333	JAK3_HUMAN	Tyrosine-protein kinase JAK3 (EC 2.7.10.2) (Janus kinase 3) (JAK-3) (Leukocyte janus kinase) (L-JAK)	SH2: 375-475;
P78314	3BP2_HUMAN	SH3 domain-binding protein 2 (3BP-2)	SH2: 457-555;
Q8WV28	BLNK_HUMAN	B-cell linker protein (B-cell adapter containing a SH2 domain protein) (B-cell adapter containing a Src homology 2 domain protein) (Cytoplasmic adapter protein) (Src homology 2 domain-containing leukocyte protein of 65 kDa) (SLP-65)	SH2: 346-453;
Q8TC17	GRAPL_HUMAN	GRB2-related adapter protein-like	SH2: 60-118;
Q13588	GRAP_HUMAN	GRB2-related adapter protein	SH2: 60-154;
P46109	CRKL_HUMAN	Crk-like protein	SH2: 14-102;
Q14451	GRB7_HUMAN	Growth factor receptor-bound protein 7 (B47) (Epidermal growth factor receptor GRB-7) (GRB7 adapter protein)	SH2: 431-527;
P09769	FGR_HUMAN	Tyrosine-protein kinase Fgr (EC 2.7.10.2) (Gardner-Rasheed feline sarcoma viral (v-fgr) oncogene homolog) (Proto-oncogene c-Fgr) (p55-Fgr) (p58-Fgr) (p58c-Fgr)	SH2: 144-241;
O00459	P85B_HUMAN	Phosphatidylinositol 3-kinase regulatory subunit beta (PI3-kinase regulatory subunit beta) (PI3K regulatory subunit beta) (PtdIns-3-kinase regulatory subunit beta) (Phosphatidylinositol 3-kinase 85 kDa regulatory subunit beta) (PI3-kinase subunit p85-beta) (PtdIns-3-kinase regulatory subunit p85-beta)	SH2 1: 330-425; SH2 2: 622-716;
P06241	FYN_HUMAN	Tyrosine-protein kinase Fyn (EC 2.7.10.2) (Proto-oncogene Syn) (Proto-oncogene c-Fyn) (Src-like kinase) (SLK) (p59-Fyn)	SH2: 149-246;
Q13094	LCP2_HUMAN	Lymphocyte cytosolic protein 2 (SH2 domain-containing leukocyte protein of 76 kDa) (SLP-76 tyrosine phosphoprotein) (SLP76)	SH2: 422-530;
O43639	NCK2_HUMAN	Cytoplasmic protein NCK2 (Growth factor receptor-bound protein 4) (NCK adaptor protein 2) (Nck-2) (SH2/SH3 adaptor protein NCK-beta)	SH2: 285-380;
P43405	KSYK_HUMAN	Tyrosine-protein kinase SYK (EC 2.7.10.2) (Spleen tyrosine kinase) (p72-Syk)	SH2 1: 15-107; SH2 2: 168-259;
P27986	P85A_HUMAN	Phosphatidylinositol 3-kinase regulatory subunit alpha (PI3-kinase regulatory subunit alpha) (PI3K regulatory subunit alpha) (PtdIns-3-kinase regulatory subunit alpha) (Phosphatidylinositol 3-kinase 85 kDa regulatory subunit alpha) (PI3-kinase subunit p85-alpha) (PtdIns-3-kinase regulatory subunit p85-alpha)	SH2 1: 333-428; SH2 2: 624-718;
Q08881	ITK_HUMAN	Tyrosine-protein kinase ITK/TSK (EC 2.7.10.2) (Interleukin-2-inducible T-cell kinase) (IL-2-inducible T-cell kinase) (Kinase EMT) (T-cell-specific kinase) (Tyrosine-protein kinase Lyk)	SH2: 239-338;
Q7M4L6	SHF_HUMAN	SH2 domain-containing adapter protein F	SH2: 323-418;
Q96IW2	SHD_HUMAN	SH2 domain-containing adapter protein D	SH2: 240-335;
Q13882	PTK6_HUMAN	Protein-tyrosine kinase 6 (EC 2.7.10.2) (Breast tumor kinase) (Tyrosine-protein kinase BRK)	SH2: 78-170;
P16333	NCK1_HUMAN	Cytoplasmic protein NCK1 (NCK adaptor protein 1) (Nck-1) (SH2/SH3 adaptor protein NCK-alpha)	SH2: 282-376;
Q92835	SHIP1_HUMAN	Phosphatidylinositol 3,4,5-trisphosphate 5-phosphatase 1 (EC 3.1.3.86) (Inositol polyphosphate-5-phosphatase D) (EC 3.1.3.56) (Inositol polyphosphate-5-phosphatase of 145 kDa) (SIP-145) (Phosphatidylinositol 4,5-bisphosphate 5-phosphatase) (EC 3.1.3.36) (SH2 domain-containing inositol 5'-phosphatase 1) (SH2 domain-containing inositol phosphatase 1) (SHIP-1) (p150Ship) (hp51CN)	SH2: 5-101;
O14544	SOCS6_HUMAN	Suppressor of cytokine signaling 6 (SOCS-6) (Cytokine-inducible SH2 protein 4) (CIS-4) (Suppressor of cytokine signaling 4) (SOCS-4)	SH2: 384-491;
P29353	SHC1_HUMAN	SHC-transforming protein 1 (SHC-transforming protein 3) (SHC-transforming protein A) (Src homology 2 domain-containing-transforming protein C1) (SH2 domain protein C1)	SH2: 488-579;
P42224	STAT1_HUMAN	Signal transducer and activator of transcription 1-alpha/beta (Transcription factor ISGF-3 components p91/p84)	SH2: 573-670;
O15357	SHIP2_HUMAN	Phosphatidylinositol 3,4,5-trisphosphate 5-phosphatase 2 (EC 3.1.3.86) (Inositol polyphosphate phosphatase-like protein 1) (INPPL-1) (Protein 51C) (SH2 domain-containing inositol 5'-phosphatase 2) (SH2 domain-containing inositol phosphatase 2) (SHIP-2)	SH2: 21-117;
O14543	SOCS3_HUMAN	Suppressor of cytokine signaling 3 (SOCS-3) (Cytokine-inducible SH2 protein 3) (CIS-3) (STAT-induced STAT inhibitor 3) (SSI-3)	SH2: 46-142;
Q6ZV89	SH2D5_HUMAN	SH2 domain-containing protein 5	SH2: 296-392;
P12931	SRC_HUMAN	Proto-oncogene tyrosine-protein kinase Src (EC 2.7.10.2) (Proto-oncogene c-Src) (pp60c-src) (p60-Src)	SH2: 151-248;
Q8WXH5	SOCS4_HUMAN	Suppressor of cytokine signaling 4 (SOCS-4) (Suppressor of cytokine signaling 7) (SOCS-7)	SH2: 286-381;
O14512	SOCS7_HUMAN	Suppressor of cytokine signaling 7 (SOCS-7) (Nck, Ash and phospholipase C gamma-binding protein) (Nck-associated protein 4) (NAP-4)	SH2: 400-509;
Q14765	STAT4_HUMAN	Signal transducer and activator of transcription 4	SH2: 569-664;
Q8TB24	RIN3_HUMAN	Ras and Rab interactor 3 (Ras interaction/interference protein 3)	SH2: 63-158;
P51692	STA5B_HUMAN	Signal transducer and activator of transcription 5B	SH2: 589-686;
P16885	PLCG2_HUMAN	1-phosphatidylinositol 4,5-bisphosphate phosphodiesterase gamma-2 (EC 3.1.4.11) (Phosphoinositide phospholipase C-gamma-2) (Phospholipase C-IV) (PLC-IV) (Phospholipase C-gamma-2) (PLC-gamma-2)	SH2 1: 532-635; SH2 2: 646-735;
Q06124	PTN11_HUMAN	Tyrosine-protein phosphatase non-receptor type 11 (EC 3.1.3.48) (Protein-tyrosine phosphatase 1D) (PTP-1D) (Protein-tyrosine phosphatase 2C) (PTP-2C) (SH-PTP2) (SHP-2) (Shp2) (SH-PTP3)	SH2 1: 6-102; SH2 2: 112-216;
P42680	TEC_HUMAN	Tyrosine-protein kinase Tec (EC 2.7.10.2)	SH2: 247-345;
Q9UKW4	VAV3_HUMAN	Guanine nucleotide exchange factor VAV3 (VAV-3)	SH2: 672-766;
Q13239	SLAP1_HUMAN	Src-like-adapter (Src-like-adapter protein 1) (SLAP-1) (hSLAP)	SH2: 84-175;
Q9H3Y6	SRMS_HUMAN	Tyrosine-protein kinase Srms (EC 2.7.10.2)	SH2: 120-212;
P15498	VAV_HUMAN	Proto-oncogene vav	SH2: 671-765;
Q8WYP3	RIN2_HUMAN	Ras and Rab interactor 2 (Ras association domain family 4) (Ras inhibitor JC265) (Ras interaction/interference protein 2)	SH2: 97-190;
Q8IZW8	TENS4_HUMAN	Tensin-4 (C-terminal tensin-like protein)	SH2: 449-556;
P52735	VAV2_HUMAN	Guanine nucleotide exchange factor VAV2 (VAV-2)	SH2: 673-767;
Q9H6Q3	SLAP2_HUMAN	Src-like-adapter 2 (Modulator of antigen receptor signaling) (MARS) (Src-like adapter protein 2) (SLAP-2)	SH2: 94-191;
O14796	SH21B_HUMAN	SH2 domain-containing protein 1B (EWS/FLI1-activated transcript 2) (EAT-2)	SH2: 5-101;
Q9H788	SH24A_HUMAN	SH2 domain-containing protein 4A (Protein SH(2)A) (Protein phosphatase 1 regulatory subunit 38)	SH2: 347-440;
O14492	SH2B2_HUMAN	SH2B adapter protein 2 (Adapter protein with pleckstrin homology and Src homology 2 domains) (SH2 and PH domain-containing adapter protein APS)	SH2: 417-515;
Q7Z4S9	SH2D6_HUMAN	SH2 domain-containing protein 6	SH2: 65-173;
A6NKC9	SH2D7_HUMAN	SH2 domain-containing protein 7	SH2: 51-142;
Q9ULZ2	STAP1_HUMAN	Signal-transducing adaptor protein 1 (STAP-1) (BCR downstream-signaling protein 1) (Docking protein BRDG1) (Stem cell adaptor protein 1)	SH2: 177-280;
P42226	STAT6_HUMAN	Signal transducer and activator of transcription 6 (IL-4 Stat)	SH2: 517-632;
P42229	STA5A_HUMAN	Signal transducer and activator of transcription 5A	SH2: 589-686;
P46108	CRK_HUMAN	Adapter molecule crk (Proto-oncogene c-Crk) (p38)	SH2: 13-118;
Q92569	P55G_HUMAN	Phosphatidylinositol 3-kinase regulatory subunit gamma (PI3-kinase regulatory subunit gamma) (PI3K regulatory subunit gamma) (PtdIns-3-kinase regulatory subunit gamma) (Phosphatidylinositol 3-kinase 55 kDa regulatory subunit gamma) (PI3-kinase subunit p55-gamma) (PtdIns-3-kinase regulatory subunit p55-gamma) (p55PIK)	SH2 1: 65-160; SH2 2: 358-452;
P52630	STAT2_HUMAN	Signal transducer and activator of transcription 2 (p113)	SH2: 572-667;
P19174	PLCG1_HUMAN	1-phosphatidylinositol 4,5-bisphosphate phosphodiesterase gamma-1 (EC 3.1.4.11) (PLC-148) (Phosphoinositide phospholipase C-gamma-1) (Phospholipase C-II) (PLC-II) (Phospholipase C-gamma-1) (PLC-gamma-1)	SH2 1: 550-657; SH2 2: 668-756;
P07947	YES_HUMAN	Tyrosine-protein kinase Yes (EC 2.7.10.2) (Proto-oncogene c-Yes) (p61-Yes)	SH2: 158-255;
Q68CZ2	TENS3_HUMAN	Tensin-3 (Tensin-like SH2 domain-containing protein 1) (Tumor endothelial marker 6)	SH2: 1172-1282;
P29597	TYK2_HUMAN	Non-receptor tyrosine-protein kinase TYK2 (EC 2.7.10.2)	SH2: 450-529;
P43403	ZAP70_HUMAN	Tyrosine-protein kinase ZAP-70 (EC 2.7.10.2) (70 kDa zeta-chain associated protein) (Syk-related tyrosine kinase)	SH2 1: 10-102; SH2 2: 163-254;
Q9HBL0	TENS1_HUMAN	Tensin-1	SH2: 1463-1572;
P42681	TXK_HUMAN	Tyrosine-protein kinase TXK (EC 2.7.10.2) (Protein-tyrosine kinase 4) (Resting lymphocyte kinase)	SH2: 150-246;
P42684	ABL2_HUMAN	Tyrosine-protein kinase ABL2 (EC 2.7.10.2) (Abelson murine leukemia viral oncogene homolog 2) (Abelson tyrosine-protein kinase 2) (Abelson-related gene protein) (Tyrosine-protein kinase ARG)	SH2: 173-263;
P51813	BMX_HUMAN	Cytoplasmic tyrosine-protein kinase BMX (EC 2.7.10.2) (Bone marrow tyrosine kinase gene in chromosome X protein) (Epithelial and endothelial tyrosine kinase) (ETK) (NTK38)	SH2: 296-392;
P08631	HCK_HUMAN	Tyrosine-protein kinase HCK (EC 2.7.10.2) (Hematopoietic cell kinase) (Hemopoietic cell kinase) (p59-HCK/p60-HCK) (p59Hck) (p61Hck)	SH2: 144-241;
Q96JZ2	HSH2D_HUMAN	Hematopoietic SH2 domain-containing protein (Hematopoietic SH2 protein) (Adaptor in lymphocytes of unknown function X)	SH2: 34-125;
P06239	LCK_HUMAN	Tyrosine-protein kinase Lck (EC 2.7.10.2) (Leukocyte C-terminal Src kinase) (LSK) (Lymphocyte cell-specific protein-tyrosine kinase) (Protein YT16) (Proto-oncogene Lck) (T cell-specific protein-tyrosine kinase) (p56-LCK)	SH2: 127-224;
P41240	CSK_HUMAN	Tyrosine-protein kinase CSK (EC 2.7.10.2) (C-Src kinase) (Protein-tyrosine kinase CYL)	SH2: 82-171;
Q06187	BTK_HUMAN	Tyrosine-protein kinase BTK (EC 2.7.10.2) (Agammaglobulinemia tyrosine kinase) (ATK) (B-cell progenitor kinase) (BPK) (Bruton tyrosine kinase)	SH2: 281-377;
Q9NSE2	CISH_HUMAN	Cytokine-inducible SH2-containing protein (CIS) (CIS-1) (Protein G18) (Suppressor of cytokine signaling) (SOCS)	SH2: 82-163;
P00519	ABL1_HUMAN	Tyrosine-protein kinase ABL1 (EC 2.7.10.2) (Abelson murine leukemia viral oncogene homolog 1) (Abelson tyrosine-protein kinase 1) (Proto-oncogene c-Abl) (p150)	SH2: 127-217;
Q9UN19	DAPP1_HUMAN	Dual adapter for phosphotyrosine and 3-phosphotyrosine and 3-phosphoinositide (hDAPP1) (B lymphocyte adapter protein Bam32) (B-cell adapter molecule of 32 kDa)	SH2: 35-129;

### Sheet: B Local stability data of SH2
The local stability data of 9 SH2-domain-containing proteins that were stabilized by pYEEI; the peptides that displayed significantly reduced abundance (log2FC <- 0.3 & -log10Pvalue > 2, Bayes t-test) on pYEEI binding are marked in orange. For a given protein, the identified peptides are ranked by their positions on the protein sequences.
Genes	Protein Names	Uniprot Entry	Sequence	Sequence Start Position	Sequence End Position	SH2 domain location	in SH2 domain	Contrast (pYEEI/pSEEI) Log2FC	Contrast (pYEEI/pSEEI) -Log10P.Value	Contrast (pYEEI/YEEI) Log2FC	Contrast (pYEEI/YEEI) -Log10P.Value
GRB10	Growth factor receptor-bound protein 10	Q13322	ALAGCPDSFLHHPYYQDKVEQTPR	2	25	493-574;	no	-0.219013	0.297483	-0.102732	0.0990858
GRB10	Growth factor receptor-bound protein 10	Q13322	SIQPQVSPR	98	106	493-574;	no	-0.0865347	0.554691	-0.0883015	0.682735
GRB10	Growth factor receptor-bound protein 10	Q13322	RLQEEDQQFR	122	131	493-574;	no	-0.179058	0.358474	-0.174181	0.397386
GRB10	Growth factor receptor-bound protein 10	Q13322	LQEEDQQFR	123	131	493-574;	no	0.106709	0.167444	0.340393	0.570303
GRB10	Growth factor receptor-bound protein 10	Q13322	VVEILADMTAR	181	191	493-574;	no	0.106908	0.107754	-0.387157	0.369561
GRB10	Growth factor receptor-bound protein 10	Q13322	DLCQLLVYK	192	200	493-574;	no	-0.298816	0.308606	-0.286455	0.369297
GRB10	Growth factor receptor-bound protein 10	Q13322	HLQLLADLEDSNIFSLIAGRK	332	352	493-574;	no	0.173279	0.246901	0.0803632	0.0805003
GRB10	Growth factor receptor-bound protein 10	Q13322	KALLSPFSTPVR	414	425	493-574;	no	-0.210391	0.36596	-0.108022	0.244178
GRB10	Growth factor receptor-bound protein 10	Q13322	ALLSPFSTPVR	415	425	493-574;	no	-0.0905074	0.43604	0.00350641	0.0126434
GRB10	Growth factor receptor-bound protein 10	Q13322	MNILGSQSPLHPSTLSTVIHR	469	489	493-574;	no	-0.0892557	0.185269	-0.297227	0.778358
GRB10	Growth factor receptor-bound protein 10	Q13322	QQGLVDGLFLLR	509	520	493-574;	yes	-0.577699	3.61213	-0.6498	3.70344
GRB7	Growth factor receptor-bound protein 7	Q14451	SQPLLIPTTGR	42	52	431-527;	no	-0.0408694	0.371994	-0.0953547	0.668627
GRB7	Growth factor receptor-bound protein 7	Q14451	SVEVAAGATAR	115	125	431-527;	no	0.0284819	0.101569	-0.0312812	0.113938
GRB7	Growth factor receptor-bound protein 7	Q14451	HVCEMLVQR	126	134	431-527;	no	-0.0995082	0.470934	-0.0231632	0.0560551
GRB7	Growth factor receptor-bound protein 7	Q14451	AHALSDETWGLVECHPHLALER	135	156	431-527;	no	-0.145941	0.698514	-0.203018	0.85811
GRB7	Growth factor receptor-bound protein 7	Q14451	NFAKYELFK	184	192	431-527;	no	0.0220947	0.0312875	0.158341	0.249593
GRB7	Growth factor receptor-bound protein 7	Q14451	SSPHSLFPEK	193	202	431-527;	no	-0.11142	0.085417	0.370844	0.263311
GRB7	Growth factor receptor-bound protein 7	Q14451	HLQYVADVNESNVYVVTQGR	271	290	431-527;	no	-0.0394127	0.239431	-0.06014	0.333131
GRB7	Growth factor receptor-bound protein 7	Q14451	HLQYVADVNESNVYVVTQGRK	271	291	431-527;	no	-0.0827049	0.193855	0.099247	0.176004
GRB7	Growth factor receptor-bound protein 7	Q14451	KLYGMPTDFGFCVKPNKLR	291	309	431-527;	no	-0.178349	0.372909	0.0214771	0.0413116
GRB7	Growth factor receptor-bound protein 7	Q14451	LYGMPTDFGFCVKPNKLR	292	309	431-527;	no	-0.141355	0.251441	0.179364	0.216824
GRB7	Growth factor receptor-bound protein 7	Q14451	IFCSEDEQSR	317	326	431-527;	no	0.00104399	0.0027695	-0.00574971	0.014563
GRB7	Growth factor receptor-bound protein 7	Q14451	EALSVALEEAQAWRK	390	404	431-527;	no	-0.0819713	0.295749	0.0914382	0.294037
GRB7	Growth factor receptor-bound protein 7	Q14451	EALSVALEEAQAWR	390	403	431-527;	no	-0.0182647	0.0963749	-0.021196	0.104644
GRB7	Growth factor receptor-bound protein 7	Q14451	LYFSMDDGQTR	491	501	431-527;	yes	-0.578013	3.94122	-0.704215	4.34251
NCK1	Cytoplasmic protein NCK1	P16333	AEEVVVVAK	2	10	282-376;	no	0.048928	0.100739	0.0917277	0.145584
NCK1	Cytoplasmic protein NCK1	P16333	FDYVAQQEQELDIK	11	24	282-376;	no	0.0703891	0.113271	0.236211	0.680631
NCK1	Cytoplasmic protein NCK1	P16333	LWLLDDSK	29	36	282-376;	no	0.157226	0.369881	0.171958	0.451309
NCK1	Cytoplasmic protein NCK1	P16333	TGFVPSNYVER	48	58	282-376;	no	0.0222095	0.071873	0.0762197	0.245045
NCK1	Cytoplasmic protein NCK1	P16333	LYDLNMPAYVK	104	114	282-376;	no	-0.0463461	0.236686	-0.0490546	0.237064
NCK1	Cytoplasmic protein NCK1	P16333	FAGNPWYYGK	277	286	282-376;	yes	-1.06115	3.16958	-1.09893	3.1123
NCK2	Cytoplasmic protein NCK2	O43639	TGYVPSNYVER	48	58	285-380;	no	0.052865	0.222581	-0.01282	0.061521
NCK2	Cytoplasmic protein NCK2	O43639	HQAECALNER	293	302	285-380;	yes	-0.467295	2.21688	-0.44674	1.73243
NCK2	Cytoplasmic protein NCK2	O43639	GVEGDFLIR	303	311	285-380;	yes	-1.58384	3.27152	-1.60801	3.21282
PIK3R1	Phosphatidylinositol 3-kinase regulatory subunit alpha	P27986	KLHEYNTQFQEK	448	459	333-428; 624-718;	no	-0.080535	0.0647519	0.469067	0.635428
PIK3R1	Phosphatidylinositol 3-kinase regulatory subunit alpha	P27986	LHEYNTQFQEK	449	459	333-428; 624-718;	no	-0.254251	0.675847	-0.22273	0.577042
PIK3R1	Phosphatidylinositol 3-kinase regulatory subunit alpha	P27986	IFEEQCQTQER	493	503	333-428; 624-718;	no	0.0640927	0.258523	0.0414848	0.129355
PIK3R1	Phosphatidylinositol 3-kinase regulatory subunit alpha	P27986	QGCYACSVVVDGEVK	654	668	333-428; 624-718;	yes	-1.26258	3.679	-1.11414	3.48603
PLCG1	1-phosphatidylinositol 4,5-bisphosphate phosphodiesterase gamma-1	P19174	AGAASPCANGCGPGAPSDAEVLHLCR	2	27	550-657; 668-756;	no	-0.0282751	0.0682839	0.048954	0.111677
PLCG1	1-phosphatidylinositol 4,5-bisphosphate phosphodiesterase gamma-1	P19174	SLEVGTVMTLFYSK	28	41	550-657; 668-756;	no	0.051627	0.0935826	0.0646379	0.121623
PLCG1	1-phosphatidylinositol 4,5-bisphosphate phosphodiesterase gamma-1	P19174	SLEVGTVMTLFYSKK	28	42	550-657; 668-756;	no	0.214985	0.0773313	-0.171146	0.0703038
PLCG1	1-phosphatidylinositol 4,5-bisphosphate phosphodiesterase gamma-1	P19174	LTDLEQR	198	204	550-657; 668-756;	no	-0.0589844	0.0385131	0.360534	0.24958
PLCG1	1-phosphatidylinositol 4,5-bisphosphate phosphodiesterase gamma-1	P19174	SGDITYGQFAQLYR	205	218	550-657; 668-756;	no	0.0208991	0.0867831	-0.0555238	0.275577
PLCG1	1-phosphatidylinositol 4,5-bisphosphate phosphodiesterase gamma-1	P19174	TMDLPFLEASTLR	227	239	550-657; 668-756;	no	-0.0214284	0.112434	-0.0443112	0.211942
PLCG1	1-phosphatidylinositol 4,5-bisphosphate phosphodiesterase gamma-1	P19174	LSEPVPQTNAHESKEWYHASLTR	653	675	550-657; 668-756;	yes	-1.03909	4.01046	-0.935773	3.4457
PLCG1	1-phosphatidylinositol 4,5-bisphosphate phosphodiesterase gamma-1	P19174	AQAEHMLMR	676	684	550-657; 668-756;	yes	-2.01789	4.50118	-1.96381	4.54963
PLCG1	1-phosphatidylinositol 4,5-bisphosphate phosphodiesterase gamma-1	P19174	AQREDELTFIK	804	814	550-657; 668-756;	no	-0.0310886	0.0628225	0.22876	0.738524
PLCG1	1-phosphatidylinositol 4,5-bisphosphate phosphodiesterase gamma-1	P19174	SAIIQNVEK	815	823	550-657; 668-756;	no	0.0100122	0.0286902	0.148312	0.450184
PLCG1	1-phosphatidylinositol 4,5-bisphosphate phosphodiesterase gamma-1	P19174	IALELSELVVYCRPVPFDEEKIGTER	949	974	550-657; 668-756;	no	-0.150339	0.301717	-0.0232163	0.0464694
PLCG1	1-phosphatidylinositol 4,5-bisphosphate phosphodiesterase gamma-1	P19174	GLEPCAISIEVLGAR	1084	1098	550-657; 668-756;	no	-0.00338199	0.0131962	-0.0122554	0.0445895
PLCG1	1-phosphatidylinositol 4,5-bisphosphate phosphodiesterase gamma-1	P19174	GIVCPFVEIEVAGAEYDSTK	1106	1125	550-657; 668-756;	no	0.155248	0.205887	0.253023	0.298462
PLCG1	1-phosphatidylinositol 4,5-bisphosphate phosphodiesterase gamma-1	P19174	AVPLKNNYSEDLELASLLIK	1189	1208	550-657; 668-756;	no	0.278063	1.09047	0.168651	0.421517
PLCG1	1-phosphatidylinositol 4,5-bisphosphate phosphodiesterase gamma-1	P19174	GSDASGQLFHGR	1232	1243	550-657; 668-756;	no	-0.228709	0.960592	-0.114949	0.51167
PLCG1	1-phosphatidylinositol 4,5-bisphosphate phosphodiesterase gamma-1	P19174	YQQPFEDFR	1253	1261	550-657; 668-756;	no	-0.108241	0.47901	0.00298977	0.00829023
PLCG1	1-phosphatidylinositol 4,5-bisphosphate phosphodiesterase gamma-1	P19174	ISQEHLADHFDSR	1262	1274	550-657; 668-756;	no	0.0807302	0.291951	-0.0624972	0.307569
PTK6	Protein-tyrosine kinase 6	Q13882	YVGLWDFK	13	20	78-170;	no	-0.271428	0.47436	0.398125	0.381176
PTK6	Protein-tyrosine kinase 6	Q13882	SRTDEELSFR	21	30	78-170;	no	-0.0444715	0.113853	-0.0125361	0.0446178
PTK6	Protein-tyrosine kinase 6	Q13882	LQAEGNATGAFLIR	92	105	78-170;	yes	-0.748353	2.05557	-0.911329	2.15488
PTK6	Protein-tyrosine kinase 6	Q13882	LHLNEAVSFLSLPELVNYHR	137	156	78-170;	yes	-1.28217	4.28797	-1.4169	4.45728
PTK6	Protein-tyrosine kinase 6	Q13882	AQSLSHGLR	157	165	78-170;	yes	-0.55685	2.62164	-0.635044	3.47587
PTK6	Protein-tyrosine kinase 6	Q13882	NILVGENTLCKVGDFGLAR	317	335	78-170;	no	-0.258403	0.564486	-0.460858	1.0189
TNS3	Tensin-3	Q68CZ2	TFGSREPK	554	561	1172-1282;	no	-0.0732871	0.131622	-0.23052	0.583327
TNS3	Tensin-3	Q68CZ2	CPADNPGLVQAQPR	615	628	1172-1282;	no	-0.0345866	0.120201	-0.0707649	0.274332
TNS3	Tensin-3	Q68CZ2	LPDTGEGPSR	746	755	1172-1282;	no	-0.0789567	0.445528	-0.0686963	0.187398
TNS3	Tensin-3	Q68CZ2	ASEAASPLPDSPGDK	1144	1158	1172-1282;	no	-0.0937344	0.241072	0.0341735	0.0603511
TNS3	Tensin-3	Q68CZ2	VATPPPSVLQLNK	1212	1224	1172-1282;	yes	-1.27765	3.1382	-1.33019	3.23573
TNS3	Tensin-3	Q68CZ2	VATPPPSVLQLNKK	1212	1225	1172-1282;	yes	-1.20764	2.72575	-1.04585	2.3936
TNS3	Tensin-3	Q68CZ2	QGAACNVWYLNSVEMESLTGHQAIQK	1307	1332	1172-1282;	no	-0.18084	0.406537	-0.198965	0.48171
YES1	Tyrosine-protein kinase Yes	P07947	LLLNPGNQR	171	179	158-255;	yes	-1.91576	7.80179	-1.88779	7.52482
YES1	Tyrosine-protein kinase Yes	P07947	KLDNGGYYITTR	216	227	158-255;	yes	-2.55081	4.21821	-2.61088	5.13808
YES1	Tyrosine-protein kinase Yes	P07947	AQFDTLQK	228	235	158-255;	yes	-2.22877	5.33603	-2.32711	3.77993
YES1	Tyrosine-protein kinase Yes	P07947	GSLLDFLK	354	361	158-255;	no	0.197695	0.343448	0.0208751	0.0303345
YES1	Tyrosine-protein kinase Yes	P07947	AANILVGENLVCK	399	411	158-255;	no	0.10218	0.332441	0.0237336	0.0692856
YES1	Tyrosine-protein kinase Yes	P07947	LIEDNEYTAR	420	429	158-255;	no	0.135251	0.698787	0.206653	0.762891

### Sheet: C Local stability data of Ca2+
The local stability data of 6 Ca2+-regulating proteins that were stabilized by pYEEI; the peptides that displayed reduced abundance (log2FC <- 0.3 & -log10Pvalue > 2, Bayes t-test) on pYEEI binding are marked in orange. For a given protein, the quantified peptides are ranked by their positions on the protein sequences.
Gene Names	Protein Names	Uniprot Entry	Sequence	Sequence Start Position	Sequence End Position	Domain annotation	Contrast (pYEEI/pSEEI) Log2FC	Contrast (pYEEI/pSEEI) -Log10P.Value	Contrast (pYEEI/YEEI) Log2FC	Contrast (pYEEI/YEEI) -Log10P.Value
EFHD1	EF-hand domain-containing protein D1	Q9BUP0	MASEELACKLER	1	12	EF-hand: 90-161	0.0226963	0.0385267	0.118713	0.258481
EFHD1	EF-hand domain-containing protein D1	Q9BUP0	ASEELACK	2	9	EF-hand: 90-161	-0.0383939	0.0426432	-0.270282	0.379079
EFHD1	EF-hand domain-containing protein D1	Q9BUP0	ASEELACKLER	2	12	EF-hand: 90-161	0.0181354	0.0597178	-0.0623493	0.399985
EFHD1	EF-hand domain-containing protein D1	Q9BUP0	REEAEESGPQLAPLGAPAPEPKPEPEPPAR	16	45	EF-hand: 90-161	0.117705	0.293318	0.185956	0.57692
EFHD1	EF-hand domain-containing protein D1	Q9BUP0	EEAEESGPQLAPLGAPAPEPKPEPEPPAR	17	45	EF-hand: 90-161	0.0982484	0.152499	0.414857	1.14255
EFHD1	EF-hand domain-containing protein D1	Q9BUP0	RLDINEGAARPR	62	73	EF-hand: 90-161	0.0366173	0.0690681	-0.188064	0.714827
EFHD1	EF-hand domain-containing protein D1	Q9BUP0	LDINEGAARPR	63	73	EF-hand: 90-161	0.13968	0.470054	0.0969856	0.382153
EFHD1	EF-hand domain-containing protein D1	Q9BUP0	VFNPYTEFPEFSRR	77	90	EF-hand: 90-161	-1.65246	4.88936	-1.44593	3.07715
EFHD1	EF-hand domain-containing protein D1	Q9BUP0	LIKDLESMFK	91	100	EF-hand: 90-161	-1.85756	4.76888	-2.00155	4.91778
EFHD1	EF-hand domain-containing protein D1	Q9BUP0	DGFIDLMELK	107	116	EF-hand: 90-161	-1.20303	5.70611	-1.41923	5.84161
EFHD1	EF-hand domain-containing protein D1	Q9BUP0	LGAPQTHLGLK	122	132	EF-hand: 90-161	-1.91178	5.05708	-1.96064	6.07239
EFHD1	EF-hand domain-containing protein D1	Q9BUP0	SMIKEVDEDFDGKLSFR	133	149	EF-hand: 90-161	-1.70921	2.65604	-1.80618	3.46912
EFHD1	EF-hand domain-containing protein D1	Q9BUP0	EVDEDFDGKLSFR	137	149	EF-hand: 90-161	-1.63455	3.47626	-1.72921	4.47467
EFHD1	EF-hand domain-containing protein D1	Q9BUP0	AAAGELQEDSGLMALAK	158	174	EF-hand: 90-161	-1.39872	6.03694	-1.43675	5.76157
EFHD1	EF-hand domain-containing protein D1	Q9BUP0	VQALSSASKFEAELK	196	210	EF-hand: 90-161	-0.0116385	0.0327626	-0.0386025	0.118654
EFHD2	EF-hand domain-containing protein D2	Q96C19	ATDELATK	2	9	EF-hand: 73-167	-0.0187301	0.0525457	0.132259	0.329799
EFHD2	EF-hand domain-containing protein D2	Q96C19	RADLNQGIGEPQSPSR	62	77	EF-hand: 73-167	-0.293409	0.667562	-0.272698	0.817093
EFHD2	EF-hand domain-containing protein D2	Q96C19	ADLNQGIGEPQSPSR	63	77	EF-hand: 73-167	-0.037294	0.24961	-0.0226194	0.157827
EFHD2	EF-hand domain-containing protein D2	Q96C19	RVFNPYTEFKEFSR	78	91	EF-hand: 73-167	-1.52472	3.25096	-1.4873	3.19252
EFHD2	EF-hand domain-containing protein D2	Q96C19	NMIKEVDEDFDSK	135	147	EF-hand: 73-167	-1.63751	2.12728	-2.2593	4.7349
EFHD2	EF-hand domain-containing protein D2	Q96C19	EFLLIFRK	152	159	EF-hand: 73-167	-1.96612	3.32647	-2.11523	3.24193
EFHD2	EF-hand domain-containing protein D2	Q96C19	LSEIDVSSEGVKGAK	177	191	EF-hand: 73-167	-1.52447	3.30993	-1.17723	1.66942
EFHD2	EF-hand domain-containing protein D2	Q96C19	LSEIDVSSEGVK	177	188	EF-hand: 73-167	-1.06127	5.02038	-1.098	4.76721
EFHD2	EF-hand domain-containing protein D2	Q96C19	VQAINVSSRFEEEIKAEQEER	198	218	EF-hand: 73-167	-0.187567	0.32015	0.0244663	0.0340945
EFHD2	EF-hand domain-containing protein D2	Q96C19	FEEEIKAEQEER	207	218	EF-hand: 73-167	0.120633	0.242655	0.0348383	0.109234
CALM1	Calmodulin-1	P0DP23	ADQLTEEQIAEFKEAFSLFDKDGDGTITTK	2	31	EF-hand:8-79; 81-149	-0.187571	0.138482	-0.213783	0.366854
CALM1	Calmodulin-1	P0DP23	ADQLTEEQIAEFK	2	14	EF-hand:8-79; 81-149	-0.132864	0.476399	-0.140696	0.721695
CALM1	Calmodulin-1	P0DP23	EAFSLFDKDGDGTITTK	15	31	EF-hand:8-79; 81-149	-0.06286	0.0799117	-0.0833928	0.0938605
CALM1	Calmodulin-1	P0DP23	ELGTVMR	32	38	EF-hand:8-79; 81-149	0.121465	0.0404948	0.422023	0.163564
CALM1	Calmodulin-1	P0DP23	KMKDTDSEEEIR	76	87	EF-hand:8-79; 81-149	-1.40926	5.9322	-1.56628	4.98664
CALM1	Calmodulin-1	P0DP23	MKDTDSEEEIREAFR	77	91	EF-hand:8-79; 81-149	-0.0298137	0.0074975	0.242694	0.0572523
CALM1	Calmodulin-1	P0DP23	MKDTDSEEEIR	77	87	EF-hand:8-79; 81-149	-1.38473	3.00542	-1.25387	3.14171
CALM1	Calmodulin-1	P0DP23	DTDSEEEIR	79	87	EF-hand:8-79; 81-149	-1.10328	4.17521	-1.02065	2.56094
CALM1	Calmodulin-1	P0DP23	DGNGYISAAELR	96	107	EF-hand:8-79; 81-149	-1.44696	6.59752	-1.3962	6.60598
CALM1	Calmodulin-1	P0DP23	EADIDGDGQVNYEEFVQMMTAK	128	149	EF-hand:8-79; 81-149	-1.14382	4.76354	-1.25904	5.95024
CALML5	Calmodulin-like protein 5	Q9NZT1	AGELTPEEEAQYK	2	14	EF-hand:8-76; 78-146	-0.531395	3.11216	-0.558936	4.18253
CALML5	Calmodulin-like protein 5	Q9NZT1	AGELTPEEEAQYKK	2	15	EF-hand:8-76; 78-146	-0.663469	4.83059	-0.73266	5.70651
CALML5	Calmodulin-like protein 5	Q9NZT1	AFSAVDTDGNGTINAQELGAALK	16	38	EF-hand:8-76; 78-146	-0.859091	2.14758	-0.711023	2.05611
CALML5	Calmodulin-like protein 5	Q9NZT1	ATGKNLSEAQLR	39	50	EF-hand:8-76; 78-146	1.52635	2.80052	2.07186	3.19325
CALML5	Calmodulin-like protein 5	Q9NZT1	NLSEAQLRK	43	51	EF-hand:8-76; 78-146	-0.260651	2.314	-0.199546	1.43339
CALML5	Calmodulin-like protein 5	Q9NZT1	KLISEVDSDGDGEISFQEFLTAAK	51	74	EF-hand:8-76; 78-146	-0.149414	0.050453	-0.962224	0.360338
CALML5	Calmodulin-like protein 5	Q9NZT1	ARAGLEDLQVAFR	76	88	EF-hand:8-76; 78-146	-2.20992	3.67115	-2.16473	3.43219
CALML5	Calmodulin-like protein 5	Q9NZT1	AGLEDLQVAFR	78	88	EF-hand:8-76; 78-146	-0.104494	0.652759	-0.065056	0.287379
CALML5	Calmodulin-like protein 5	Q9NZT1	AFDQDGDGHITVDELRR	89	105	EF-hand:8-76; 78-146	-0.0864331	0.416555	-0.07689	0.531313
CALML5	Calmodulin-like protein 5	Q9NZT1	AFDQDGDGHITVDELR	89	104	EF-hand:8-76; 78-146	0.190759	0.454981	0.193172	0.55449
CALML5	Calmodulin-like protein 5	Q9NZT1	AMAGLGQPLPQEELDAMIR	106	124	EF-hand:8-76; 78-146	-0.0818902	0.420424	-0.0332485	0.248273
CALML5	Calmodulin-like protein 5	Q9NZT1	EADVDQDGR	125	133	EF-hand:8-76; 78-146	0.282831	0.644546	0.0273564	0.0521475
CALML5	Calmodulin-like protein 5	Q9NZT1	VNYEEFAR	134	141	EF-hand:8-76; 78-146	0.0505906	0.0417095	0.324016	0.304939
CAMK2D	Calcium/calmodulin-dependent protein kinase type II subunit delta	Q13557	FTDEYQLFEELGK	10	22	Calmodulin-binding: 291-301	0.122096	0.0539025	-0.607243	0.334479
CAMK2D	Calcium/calmodulin-dependent protein kinase type II subunit delta	Q13557	FTDEYQLFEELGKGAFSVVR	10	29	Calmodulin-binding: 291-301	0.0560472	0.209823	0.0434305	0.162864
CAMK2D	Calcium/calmodulin-dependent protein kinase type II subunit delta	Q13557	FTDEYQLFEELGKGAFSVVRR	10	30	Calmodulin-binding: 291-301	0.153889	0.590758	0.0398843	0.112618
CAMK2D	Calcium/calmodulin-dependent protein kinase type II subunit delta	Q13557	GAFSVVRR	23	30	Calmodulin-binding: 291-301	0.144309	0.598489	0.174474	0.586722
CAMK2D	Calcium/calmodulin-dependent protein kinase type II subunit delta	Q13557	CMKIPTGQEYAAK	31	43	Calmodulin-binding: 291-301	-0.139547	0.661693	-0.131336	0.435721
CAMK2D	Calcium/calmodulin-dependent protein kinase type II subunit delta	Q13557	IPTGQEYAAK	34	43	Calmodulin-binding: 291-301	0.251222	1.34582	0.298887	1.89268
CAMK2D	Calcium/calmodulin-dependent protein kinase type II subunit delta	Q13557	MLTINPAKR	252	260	Calmodulin-binding: 291-301	-0.0519	0.0241822	0.5371	0.258948
CAMK2D	Calcium/calmodulin-dependent protein kinase type II subunit delta	Q13557	ITASEALKHPWICQR	261	275	Calmodulin-binding: 291-301	0.151834	0.488368	0.332027	1.05275
CAMK2D	Calcium/calmodulin-dependent protein kinase type II subunit delta	Q13557	STVASMMHR	276	284	Calmodulin-binding: 291-301	0.208456	1.69242	0.103047	0.705728
CAMK2D	Calcium/calmodulin-dependent protein kinase type II subunit delta	Q13557	QETVDCLKK	285	293	Calmodulin-binding: 291-301	-0.15828	0.267176	-0.237863	0.478497
CAMK2D	Calcium/calmodulin-dependent protein kinase type II subunit delta	Q13557	LKGAILTTMLATR	300	312	Calmodulin-binding: 291-301	-1.71922	5.29325	-1.44062	3.34229
CAMK2D	Calcium/calmodulin-dependent protein kinase type II subunit delta	Q13557	GAILTTMLATR	302	312	Calmodulin-binding: 291-301	-0.0790485	0.0857634	-0.170684	0.528047
CAMK2D	Calcium/calmodulin-dependent protein kinase type II subunit delta	Q13557	ESTESSNTTIEDEDVK	329	344	Calmodulin-binding: 291-301	0.273927	0.890007	0.328204	0.600423
CAMK2D	Calcium/calmodulin-dependent protein kinase type II subunit delta	Q13557	FYFENALSK	397	405	Calmodulin-binding: 291-301	0.201909	0.871515	0.0325196	0.067531
CAMK2D	Calcium/calmodulin-dependent protein kinase type II subunit delta	Q13557	LTQYMDGSGMPK	434	445	Calmodulin-binding: 291-301	0.209937	1.47963	0.170993	0.920013
CAMK2G	Calcium/calmodulin-dependent protein kinase type II subunit gamma	Q13555	NLINQMLTINPAKR	247	260	Calmodulin-binding: 291-301	0.168996	1.39757	0.179771	1.47522
CAMK2G	Calcium/calmodulin-dependent protein kinase type II subunit gamma	Q13555	ITADQALKHPWVCQR	261	275	Calmodulin-binding: 291-301	0.163391	0.867433	0.0502128	0.210704
CAMK2G	Calcium/calmodulin-dependent protein kinase type II subunit gamma	Q13555	GAILTTMLVSR	302	312	Calmodulin-binding: 291-301	-1.55534	4.6726	-1.82824	4.86306
CAMK2G	Calcium/calmodulin-dependent protein kinase type II subunit gamma	Q13555	GSTESCNTTTEDEDLK	380	395	Calmodulin-binding: 291-301	0.129077	0.264036	0.219367	0.379789
