## Supplementary Table 3 for "A peptide-centric local stability assay to unveil protein targets of diverse ligands"

### Sheet: Sheet3
Supplementary Table 3 - Local stability data for the proteins stabilized by DHFR antibody (beyond DHFR), related to Fig. 4
The peptides with significantly fold changes (log2FC < 0 and -log10Pvalue > 2, Bayes t-test ) are highlighted in orange. For a given protein, the identified peptides are ranked by their positions on the protein sequences.
Log2FC (DHFR antibody vs. vehicle)	-Log10P.Value	Gene Names	Protein Names	Uniprot Entry	Sequence	Sequence Start Position	Sequence End Position
-2.08547	4.08808	IDH1	Isocitrate dehydrogenase [NADP] cytoplasmic	O75874	KISGGSVVEMQGDEMTR	4	20
-1.63943	7.88945	IDH1	Isocitrate dehydrogenase [NADP] cytoplasmic	O75874	ISGGSVVEMQGDEMTR	5	20
-1.59617	6.45052	IDH1	Isocitrate dehydrogenase [NADP] cytoplasmic	O75874	IIWELIKEK	21	29
-1.57491	5.96432	IDH1	Isocitrate dehydrogenase [NADP] cytoplasmic	O75874	IIWELIK	21	27
-1.41277	5.09276	IDH1	Isocitrate dehydrogenase [NADP] cytoplasmic	O75874	LIFPYVELDLHSYDLGIENR	30	49
-1.55818	6.1223	IDH1	Isocitrate dehydrogenase [NADP] cytoplasmic	O75874	DATNDQVTKDAAEAIKK	50	66
-1.52287	5.79569	IDH1	Isocitrate dehydrogenase [NADP] cytoplasmic	O75874	DAAEAIKK	59	66
-2.0032	5.94653	IDH1	Isocitrate dehydrogenase [NADP] cytoplasmic	O75874	LVSGWVKPIIIGR	120	132
-1.70156	6.27723	IDH1	Isocitrate dehydrogenase [NADP] cytoplasmic	O75874	GWPLYLSTK	204	212
-1.89917	4.02421	IDH1	Isocitrate dehydrogenase [NADP] cytoplasmic	O75874	FKDIFQEIYDKQYK	223	236
-1.2814	3.24855	IDH1	Isocitrate dehydrogenase [NADP] cytoplasmic	O75874	FKDIFQEIYDK	223	233
-2.59865	2.60527	IDH1	Isocitrate dehydrogenase [NADP] cytoplasmic	O75874	DIFQEIYDKQYK	225	236
-1.59112	5.17983	IDH1	Isocitrate dehydrogenase [NADP] cytoplasmic	O75874	SQFEAQKIWYEHR	237	249
-1.66699	6.47853	IDH1	Isocitrate dehydrogenase [NADP] cytoplasmic	O75874	LIDDMVAQAMK	250	260
-1.73234	6.1634	IDH1	Isocitrate dehydrogenase [NADP] cytoplasmic	O75874	SEGGFIWACK	261	270
-1.25561	3.73697	IDH1	Isocitrate dehydrogenase [NADP] cytoplasmic	O75874	MYQKGQETSTNPIASIFAWTR	318	338
-2.06193	6.3051	IDH1	Isocitrate dehydrogenase [NADP] cytoplasmic	O75874	GQETSTNPIASIFAWTR	322	338
-1.55792	6.6403	IDH1	Isocitrate dehydrogenase [NADP] cytoplasmic	O75874	SDYLNTFEFMDKLGENLK	389	406
-1.62454	6.51545	IDH1	Isocitrate dehydrogenase [NADP] cytoplasmic	O75874	SDYLNTFEFMDK	389	400
-1.40179	4.69984	IDH2	Isocitrate dehydrogenase [NADP], mitochondrial	P48735	VAKPVVEMDGDEMTR	46	60
-1.20786	5.31222	IDH2	Isocitrate dehydrogenase [NADP], mitochondrial	P48735	IIWQFIK	61	67
-1.00168	2.47809	IDH2	Isocitrate dehydrogenase [NADP], mitochondrial	P48735	IIWQFIKEK	61	69
-0.952905	5.36645	IDH2	Isocitrate dehydrogenase [NADP], mitochondrial	P48735	LILPHVDIQLK	70	80
-1.00973	6.25141	IDH2	Isocitrate dehydrogenase [NADP], mitochondrial	P48735	YFDLGLPNRDQTDDQVTIDSALATQK	81	106
-1.00124	3.24535	IDH2	Isocitrate dehydrogenase [NADP], mitochondrial	P48735	CATITPDEARVEEFK	113	127
-0.889818	3.46768	IDH2	Isocitrate dehydrogenase [NADP], mitochondrial	P48735	VEEFKLK	123	129
-1.67966	6.61747	IDH2	Isocitrate dehydrogenase [NADP], mitochondrial	P48735	NILGGTVFR	141	149
-1.28833	7.21684	IDH2	Isocitrate dehydrogenase [NADP], mitochondrial	P48735	LVPGWTKPITIGR	160	172
-1.38689	4.57297	IDH2	Isocitrate dehydrogenase [NADP], mitochondrial	P48735	FKDIFQEIFDKHYK	262	275
-1.66525	3.48783	IDH2	Isocitrate dehydrogenase [NADP], mitochondrial	P48735	DIFQEIFDK	264	272
-1.37719	6.32432	IDH2	Isocitrate dehydrogenase [NADP], mitochondrial	P48735	LIDDMVAQVLK	289	299
-1.40116	5.95193	IDH2	Isocitrate dehydrogenase [NADP], mitochondrial	P48735	SSGGFVWACK	300	309
-1.02819	4.94882	IDH2	Isocitrate dehydrogenase [NADP], mitochondrial	P48735	GKLDGNQDLIR	383	393
-0.104961	0.090056	IDH2	Isocitrate dehydrogenase [NADP], mitochondrial	P48735	FAQMLEKVCVETVESGAMTK	394	413
-1.05331	6.48338	IDH2	Isocitrate dehydrogenase [NADP], mitochondrial	P48735	VCVETVESGAMTK	401	413
-0.988438	5.06585	IDH2	Isocitrate dehydrogenase [NADP], mitochondrial	P48735	DLAGCIHGLSNVK	414	426
-0.274546	0.159354	IDH2	Isocitrate dehydrogenase [NADP], mitochondrial	P48735	LNEHFLNTTDFLDTIK	427	442
-0.631812	4.77903	OAT	Ornithine aminotransferase, mitochondrial	P04181	TVQGPPTSDDIFER	33	46
-1.31763	5.75403	OAT	Ornithine aminotransferase, mitochondrial	P04181	YGAHNYHPLPVALER	50	64
-0.959724	5.93722	OAT	Ornithine aminotransferase, mitochondrial	P04181	GIYLWDVEGR	67	76
-1.1689	4.99067	OAT	Ornithine aminotransferase, mitochondrial	P04181	KYFDFLSSYSAVNQGHCHPK	77	96
-1.19532	6.42411	OAT	Ornithine aminotransferase, mitochondrial	P04181	SQVDKLTLTSR	103	113
-0.830315	5.11591	OAT	Ornithine aminotransferase, mitochondrial	P04181	VLPMNTGVEAGETACK	136	151
-0.763619	3.44023	OAT	Ornithine aminotransferase, mitochondrial	P04181	IVFAAGNFWGR	170	180
-1.7245	3.78041	OAT	Ornithine aminotransferase, mitochondrial	P04181	GLLNAIVIK	375	383
-0.842469	4.75232	OAT	Ornithine aminotransferase, mitochondrial	P04181	LRDNGLLAKPTHGDIIR	397	413
0.0110221	0.0202871	ACACA	Acetyl-CoA carboxylase 1	Q13085	FIIGSVSEDNSEDEISNLVK	19	38
-0.0139429	0.0708469	ACACA	Acetyl-CoA carboxylase 1	Q13085	LDLLEEK	39	45
-0.2608	0.926549	ACACA	Acetyl-CoA carboxylase 1	Q13085	DFTVASPAEFVTR	99	111
0.00154945	0.0121624	ACACA	Acetyl-CoA carboxylase 1	Q13085	ILNVPQELYEK	278	288
0.305872	2.63574	ACACA	Acetyl-CoA carboxylase 1	Q13085	GYVKDVDDGLQAAEEVGYPVMIK	289	311
0.145451	0.756668	ACACA	Acetyl-CoA carboxylase 1	Q13085	DVDDGLQAAEEVGYPVMIK	293	311
0.113612	1.09853	ACACA	Acetyl-CoA carboxylase 1	Q13085	KVNNADDFPNLFR	323	335
-0.056809	0.215507	ACACA	Acetyl-CoA carboxylase 1	Q13085	VNNADDFPNLFR	324	335
-0.292282	0.946433	ACACA	Acetyl-CoA carboxylase 1	Q13085	HLEVQILADQYGNAISLFGR	357	376
0.0120147	0.0844696	ACACA	Acetyl-CoA carboxylase 1	Q13085	EEAISNMVVALK	568	579
-0.394225	4.00833	ACACA	Acetyl-CoA carboxylase 1	Q13085	VQAERPDTMLGVVCGALHVADVSLR	621	645
-0.59113	3.33621	ACACA	Acetyl-CoA carboxylase 1	Q13085	QSPNSYVVIMNGSCVEVDVHR	688	708
-0.205986	0.89623	ACACA	Acetyl-CoA carboxylase 1	Q13085	MQLDNPSKVQQAELHTGSLPR	818	838
-0.57815	3.67491	ACACA	Acetyl-CoA carboxylase 1	Q13085	VKDWVER	878	884
-0.225514	0.36756	ACACA	Acetyl-CoA carboxylase 1	Q13085	AVVMDLLR	985	992
-0.587485	2.38502	ACACA	Acetyl-CoA carboxylase 1	Q13085	CVFALREENK	1009	1018
-0.658761	2.05911	ACACA	Acetyl-CoA carboxylase 1	Q13085	MAALEVYVR	1147	1155
-0.741013	2.83981	ACACA	Acetyl-CoA carboxylase 1	Q13085	AYIAYELNSVQHR	1157	1169
-0.972288	3.55059	ACACA	Acetyl-CoA carboxylase 1	Q13085	QLKDNTCVVEFQFMLPTSHPNR	1170	1191
-0.663208	5.85841	ACACA	Acetyl-CoA carboxylase 1	Q13085	GNIPTLNR	1192	1199
-0.764642	3.26788	ACACA	Acetyl-CoA carboxylase 1	Q13085	LTFLVAQK	1327	1334
-0.107064	0.502572	ACACA	Acetyl-CoA carboxylase 1	Q13085	HLEPALAFQLELNR	1372	1385
-0.674888	3.41216	ACACA	Acetyl-CoA carboxylase 1	Q13085	EASFEYLQNEGER	1436	1448
-0.386883	2.12535	ACACA	Acetyl-CoA carboxylase 1	Q13085	TAQIMFQAYGDK	1553	1564
-0.567453	2.24161	ACACA	Acetyl-CoA carboxylase 1	Q13085	DIIVIGNDITYR	1676	1687
-0.61869	4.17726	ACACA	Acetyl-CoA carboxylase 1	Q13085	YLYLTPQDYK	1750	1759
-0.527608	2.30535	ACACA	Acetyl-CoA carboxylase 1	Q13085	ITDIIGKEEGIGPENLR	1782	1798
-0.650617	3.43817	ACACA	Acetyl-CoA carboxylase 1	Q13085	AIGIGAYLVR	1824	1833
-0.677172	3.38501	ACACA	Acetyl-CoA carboxylase 1	Q13085	TIQVENSHLILTGAGALNK	1838	1856
-0.709499	2.72047	ACACA	Acetyl-CoA carboxylase 1	Q13085	LGGIPVGVVAVETR	1978	1991
-0.943387	2.06568	ACACA	Acetyl-CoA carboxylase 1	Q13085	TYQAIKDFNR	2026	2035
-1.06936	2.64171	ACACA	Acetyl-CoA carboxylase 1	Q13085	EGLPLMVFANWR	2036	2047
-0.263776	0.510787	ACACA	Acetyl-CoA carboxylase 1	Q13085	HMEMYADRESR	2104	2114
-0.491946	2.77171	ACACA	Acetyl-CoA carboxylase 1	Q13085	GSVLEPEGTVEIK	2115	2127
-0.163749	0.58975	ACACA	Acetyl-CoA carboxylase 1	Q13085	GSVLEPEGTVEIKFR	2115	2129
-0.502987	3.73572	ACACA	Acetyl-CoA carboxylase 1	Q13085	LGTPELSTAER	2151	2161
-0.188821	1.26479	ACACA	Acetyl-CoA carboxylase 1	Q13085	LGTPELSTAERK	2151	2162
-0.464437	2.60441	ACACA	Acetyl-CoA carboxylase 1	Q13085	EREEFLIPIYHQVAVQFADLHDTPGR	2170	2195
-0.703104	2.96741	ACACA	Acetyl-CoA carboxylase 1	Q13085	GVISDILDWK	2200	2209
-0.701641	2.50196	ACACA	Acetyl-CoA carboxylase 1	Q13085	LLLEDLVK	2222	2229
-0.362966	2.22981	ACACA	Acetyl-CoA carboxylase 1	Q13085	IHNANPELTDGQIQAMLRR	2232	2250
-0.589562	2.81355	ACACA	Acetyl-CoA carboxylase 1	Q13085	AYVWDNNKDLAEWLEK	2261	2276
0.153885	0.146663	ACACA	Acetyl-CoA carboxylase 1	Q13085	DLAEWLEK	2269	2276
