## Supplementary Table 4 for "A peptide-centric local stability assay to unveil protein targets of diverse ligands"

### Sheet: Info
Supplementary Table 4 - The compositions of Zn2+-stabilized proteins identified by PELSA
TAB DESCRIPTIONS
A	Metal binding proteins	Characterization of 190 Uniprot-annotated metal-binding proteins that were stabilized by Zn2+ in PELSA 30 µM Zn2+ analysis.
B	Other proteins	Characterization of 90 Zn2+-stabilized proteins that were not annotated as metal binding by Uniprot.

### Sheet: A Metal binding proteins
190 Uniprot-annotated metal binding proteins identified by PELSA
Log2FC （30 µM Zn2+ vs. Vehicle)	-Log10P.Value	Gene Names	Protein Names	Uniprot entry	is metal-binding	is ZnF-containing	is Zn2+-binding	is Ca2+-binding	is Mg2+-binding	is Fe2+-binding	is Mn2+-binding	note
-3.13887	15.047	CALR	Calreticulin	P27797	yes	no	yes	yes	no	no	no
-1.67275	13.1976	CRIP1	Cysteine-rich protein 1	P50238	yes	no	yes	no	no	no	no
-2.48434	12.7356	ELAC2	Zinc phosphodiesterase ELAC protein 2	Q9BQ52	yes	no	yes	no	no	no	no
-1.78072	12.5138	SUMF2	Sulfatase-modifying factor 2	Q8NBJ7	yes	no	no	yes	no	no	no
-2.34114	12.3327	PPP3CA	Serine/threonine-protein phosphatase 2B catalytic subunit alpha isoform	Q08209	yes	no	yes	no	no	yes	no
-1.54778	12.3039	PGP	Glycerol-3-phosphate phosphatase	A6NDG6	yes	no	no	no	yes	no	no
-1.90882	11.8841	HPCAL1	Hippocalcin-like protein 1	P37235	yes	no	no	yes	no	no	no
-1.58619	11.8279	ENO1	Alpha-enolase	P06733	yes	no	no	no	yes	no	no
-1.85917	11.3455	EHD1	EH domain-containing protein 1	Q9H4M9	yes	no	no	yes	no	no	no
-1.78023	11.0348	NCS1	Neuronal calcium sensor 1	P62166	yes	no	no	yes	no	no	no
-1.11775	10.9342	PC	Pyruvate carboxylase, mitochondrial	P11498	yes	no	no	no	no	no	yes
-1.50053	10.8844	ENO3	Beta-enolase	P13929	yes	no	no	no	yes	no	no
-2.17389	10.8458	YY1	Transcriptional repressor protein YY1	P25490	yes	yes	yes	no	no	no	no
-1.15979	10.774	CALM1;CALM2;CALM3	Calmodulin-1;Calmodulin-2;Calmodulin-3	P0DP23	yes	no	no	yes	no	no	no
-1.99952	10.7312	PMPCB	Mitochondrial-processing peptidase subunit beta	O75439	yes	no	yes	no	no	no	no
-0.776168	10.6482	AARSD1	Alanyl-tRNA editing protein Aarsd1	Q9BTE6	yes	no	yes	no	no	no	no
-3.12183	10.3529	CRIP2	Cysteine-rich protein 2	P52943	yes	no	yes	no	no	no	no
-1.95179	10.2748	MYL9	Myosin regulatory light polypeptide 9	P24844	yes	no	no	yes	no	no	no
-0.943947	10.179	HDDC2	HD domain-containing protein 2	Q7Z4H3	yes	no	no	no	yes	no	yes
-1.61719	10.1209	CPNE3	Copine-3	O75131	yes	no	no	yes	no	no	no
-1.70782	10.0909	MRE11	Double-strand break repair protein MRE11	P49959	yes	no	no	no	no	no	yes	Mn2+ binding
-4.54981	9.97105	IDI1	Isopentenyl-diphosphate Delta-isomerase 1	Q13907	yes	no	no	no	yes	no	no
-1.48153	9.86278	MYL12B;MYL12A	Myosin regulatory light chain 12B;Myosin regulatory light chain 12A	O14950	yes	no	no	yes	no	no	no
-2.5309	9.84025	HDHD2	Haloacid dehalogenase-like hydrolase domain-containing protein 2	Q9H0R4	yes	no	no	no	yes	no	no
-2.74965	9.82778	PPP3R1	Calcineurin subunit B type 1	P63098	yes	no	no	yes	no	no	no
-0.681874	9.71979	PARN	Poly(A)-specific ribonuclease PARN	O95453	yes	no	no	no	yes	no	no
-1.33927	9.66379	CSRP2	Cysteine and glycine-rich protein 2	Q16527	yes	no	yes	no	no	no	no
-4.7213	9.6636	XPNPEP1	Xaa-Pro aminopeptidase 1	Q9NQW7	yes	no	no	no	no	no	yes
-1.03814	9.62196	PSPH	Phosphoserine phosphatase	P78330	yes	no	no	no	yes	no	no
-0.523403	9.5076	RHOA	Transforming protein RhoA	P61586	yes	no	no	no	yes	no	no	Mg2+ binding
-2.63855	9.4924	OSGEP	Probable tRNA N6-adenosine threonylcarbamoyltransferase	Q9NPF4	yes	no	no	no	no	no	no
-2.00546	9.30053	CSRP1	Cysteine and glycine-rich protein 1	P21291	yes	no	yes	no	no	no	no
-1.36132	9.28643	MPI	Mannose-6-phosphate isomerase	P34949	yes	no	yes	no	no	no	no
-2.30831	9.20625	PDE1A	Calcium/calmodulin-dependent 3',5'-cyclic nucleotide phosphodiesterase 1A	P54750	yes	no	no	no	no	no	no
-1.73136	9.16647	PLOD1	Procollagen-lysine,2-oxoglutarate 5-dioxygenase 1	Q02809	yes	no	no	no	no	yes	no
-5.05397	9.0631	PRKCA	Protein kinase C alpha type	P17252	yes	yes	yes	yes	no	no	no
-0.6071	9.01861	PPA2	Inorganic pyrophosphatase 2, mitochondrial	Q9H2U2	yes	no	no	no	yes	no	no
-1.96654	8.83525	CNDP2	Cytosolic non-specific dipeptidase	Q96KP4	yes	no	no	no	no	no	yes
-1.72102	8.78819	EFHD2	EF-hand domain-containing protein D2	Q96C19	yes	no	no	yes	no	no	no
-1.64064	8.67037	PDLIM7	PDZ and LIM domain protein 7	Q9NR12	yes	no	yes	no	no	no	no
-2.20637	8.61274	LANCL1	LanC-like protein 1	O43813	yes	no	yes	no	no	no	no
-0.987356	8.59401	NUFIP1	Nuclear fragile X mental retardation-interacting protein 1	Q9UHK0	yes	yes	yes	no	no	no	no
-1.03989	8.55552	CANX	Calnexin	P27824	yes	no	no	yes	no	no	no
-0.84835	8.4886	SQSTM1	Sequestosome-1	Q13501	yes	yes	yes	no	no	no	no
-2.67984	8.48004	ITSN2	Intersectin-2	Q9NZM3	yes	no	no	yes	no	no	no
-1.30888	8.44071	S100A11	Protein S100-A11	P31949	yes	no	no	yes	no	no	no
-1.09846	8.42941	DIDO1	Death-inducer obliterator 1	Q9BTC0	yes	yes	yes	no	no	no	no
-2.15957	8.36855	SF1	Splicing factor 1	Q15637	yes	yes	yes	no	no	no	no
-0.564816	8.24893	PSMD14	26S proteasome non-ATPase regulatory subunit 14	O00487	yes	no	yes	no	no	no	no
-3.36442	8.24799	SLC25A24	Calcium-binding mitochondrial carrier protein SCaMC-1	Q6NUK1	yes	no	no	yes	no	no	no
-1.96814	8.18764	DGKA	Diacylglycerol kinase alpha	P23743	yes	yes	yes	yes	no	no	no
-1.15216	8.10405	PIR	Pirin	O00625	yes	no	no	no	no	yes	no
-2.04022	8.0185	NPEPPS	Puromycin-sensitive aminopeptidase	P55786	yes	no	yes	no	no	no	no
-0.797006	7.93399	OGDH	2-oxoglutarate dehydrogenase, mitochondrial	Q02218	yes	no	no	yes	no	no	no
-0.63746	7.90552	CARS2	Probable cysteine--tRNA ligase, mitochondrial	Q9HA77	yes	no	yes	no	no	no	no
-1.62654	7.90444	ZC3H15	Zinc finger CCCH domain-containing protein 15	Q8WU90	yes	yes	yes	no	no	no	no
-0.782112	7.88897	DOHH	Deoxyhypusine hydroxylase	Q9BU89	yes	no	no	no	no	yes	no
-0.549417	7.88509	ZNF598	E3 ubiquitin-protein ligase ZNF598	Q86UK7	yes	yes	yes	no	no	no	no
-1.78441	7.85458	CHAMP1	Chromosome alignment-maintaining phosphoprotein 1	Q96JM3	yes	yes	yes	no	no	no	no
-1.20312	7.73786	MYOF	Myoferlin	Q9NZM1	yes	no	no	yes	no	no	no
-2.10771	7.72236	ACY1	Aminoacylase-1	Q03154	yes	no	yes	no	no	no	no
-1.15601	7.61715	CPNE8	Copine-8	Q86YQ8	yes	no	no	yes	no	no	no
-1.57158	7.56712	LIMA1	LIM domain and actin-binding protein 1	Q9UHB6	yes	no	yes	no	no	no	no
-1.48774	7.45382	PPP4C	Serine/threonine-protein phosphatase 4 catalytic subunit	P60510	yes	no	no	no	no	no	yes
-0.835417	7.39855	FHL3	Four and a half LIM domains protein 3	Q13643	yes	yes	yes	no	no	no	no
-3.88601	7.34883	ZNF706	Zinc finger protein 706	Q9Y5V0	yes	yes	yes	no	no	no	no
-2.84465	7.27399	ZRANB2	Zinc finger Ran-binding domain-containing protein 2	O95218	yes	yes	yes	no	no	no	no
-0.529296	7.25985	SAMHD1	Deoxynucleoside triphosphate triphosphohydrolase SAMHD1	Q9Y3Z3	yes	no	yes	no	no	no	no
-1.72041	7.14821	TRAFD1	TRAF-type zinc finger domain-containing protein 1	O14545	yes	yes	yes	no	no	no	no
-2.22042	7.1199	METAP2	Methionine aminopeptidase 2	P50579	yes	no	no	no	no	no	no	cofactor_zinc
-0.592685	7.10814	PLA2G4A	Cytosolic phospholipase A2	P47712	yes	no	no	yes	no	no	no
-2.46245	7.08779	CNBP	Cellular nucleic acid-binding protein	P62633	yes	yes	yes	no	no	no	no
-0.621627	6.94604	TOE1	Target of EGR1 protein 1	Q96GM8	yes	yes	yes	no	no	no	no
-0.786099	6.90956	PRKCI	Protein kinase C iota type	P41743	yes	yes	yes	no	no	no	no
-0.856147	6.83868	SMAD2	Mothers against decapentaplegic homolog 2	Q15796	yes	no	yes	no	no	no	no
-2.89042	6.81052	COQ7	5-demethoxyubiquinone hydroxylase, mitochondrial	Q99807	yes	no	no	no	no	yes	no
-1.19208	6.79165	ZNF579	Zinc finger protein 579	Q8NAF0	yes	yes	yes	no	no	no	no
-1.01221	6.7897	CAD	CAD protein	P27708	yes	no	yes	no	yes	no	yes
-1.36731	6.73156	FHL1	Four and a half LIM domains protein 1	Q13642	yes	yes	yes	no	no	no	no
-1.49631	6.72281	ENOPH1	Enolase-phosphatase E1	Q9UHY7	yes	no	no	no	yes	no	no
-2.29662	6.59418	RRM2	Ribonucleoside-diphosphate reductase subunit M2	P31350	yes	no	no	no	no	yes	no
-1.34752	6.56861	ENO2	Gamma-enolase	P09104	yes	no	no	no	yes	no	no
-1.29657	6.48332	RPS29	40S ribosomal protein S29	P62273	yes	no	yes	no	no	no	no
-0.628577	6.47123	CAPN1	Calpain-1 catalytic subunit	P07384	yes	no	no	yes	no	no	no
-1.10176	6.41335	TRIM28	Transcription intermediary factor 1-beta	Q13263	yes	yes	yes	no	no	no	no
-3.12906	6.39768	RAD18	E3 ubiquitin-protein ligase RAD18	Q9NS91	yes	yes	yes	no	no	no	no
-1.04881	6.3898	PLOD2	Procollagen-lysine,2-oxoglutarate 5-dioxygenase 2	O00469	yes	no	no	no	no	yes	no
-0.904395	6.31803	RAD50	DNA repair protein RAD50	Q92878	yes	no	yes	no	no	no	no
-1.65719	6.17485	DNMT1	DNA (cytosine-5)-methyltransferase 1	P26358	yes	yes	yes	no	no	no	no
-0.673709	6.12428	SORD	Sorbitol dehydrogenase	Q00796	yes	no	yes	no	no	no	no
-0.843351	6.12278	ATR	Serine/threonine-protein kinase ATR	Q13535	yes	no	no	no	no	no	yes	Mn2+ binding
-1.00753	5.95877	P4HA1	Prolyl 4-hydroxylase subunit alpha-1	P13674	yes	no	no	no	no	yes	no
-2.11476	5.92468	HDAC8	Histone deacetylase 8	Q9BY41	yes	no	no	no	no	no	no
-0.898402	5.91943	CTCF	Transcriptional repressor CTCF	P49711	yes	yes	yes	no	no	no	no
-1.26832	5.91848	TRIM47	Tripartite motif-containing protein 47	Q96LD4	yes	yes	yes	no	no	no	no
-2.37656	5.84925	EPS15L1	Epidermal growth factor receptor substrate 15-like 1	Q9UBC2	yes	no	no	yes	no	no	no
-0.731942	5.84061	CETN3	Centrin-3	O15182	yes	no	no	yes	no	no	no
-1.2175	5.78429	PPP2CA	Serine/threonine-protein phosphatase 2A catalytic subunit alpha isoform	P67775	yes	no	no	no	no	no	yes
-1.42263	5.7471	SP1	Transcription factor Sp1	P08047	yes	yes	yes	no	no	no	no
-0.595649	5.73367	TES	Testin	Q9UGI8	yes	no	yes	no	no	no	no
-1.21701	5.69705	RBM4B	RNA-binding protein 4B	Q9BQ04	yes	yes	yes	no	no	no	no
-1.26796	5.68648	PCK2	Phosphoenolpyruvate carboxykinase [GTP], mitochondrial	Q16822	yes	no	no	no	no	no	yes
-1.06513	5.68376	MBNL1	Muscleblind-like protein 1	Q9NR56	yes	yes	yes	no	no	no	no
-1.47606	5.62177	ANKZF1	Ankyrin repeat and zinc finger domain-containing protein 1	Q9H8Y5	yes	yes	yes	no	no	no	no
-1.78082	5.61925	EHD4	EH domain-containing protein 4	Q9H223	yes	no	no	yes	no	no	no
-1.04354	5.60645	ALPL	Alkaline phosphatase, tissue-nonspecific isozyme	P05186	yes	no	yes	yes	yes	no	no
-0.630721	5.59461	CYCS	Cytochrome c	P99999	yes	no	no	no	no	yes	no
-1.78505	5.59133	CA9	Carbonic anhydrase 9	Q16790	yes	no	yes	no	no	no	no
-1.46117	5.55229	POLR1A	DNA-directed RNA polymerase I subunit RPA1	O95602	yes	no	yes	no	yes	no	no
-1.0832	5.54376	ZNF143	Zinc finger protein 143	P52747	yes	yes	yes	no	no	no	no
-2.13602	5.49772	DBR1	Lariat debranching enzyme	Q9UK59	yes	no	no	no	no	no	no
-2.02084	5.43554	TRMT1	tRNA (guanine(26)-N(2))-dimethyltransferase	Q9NXH9	yes	yes	yes	no	no	no	no
-0.889244	5.42255	MIPEP	Mitochondrial intermediate peptidase	Q99797	yes	no	yes	yes	yes	yes	yes
-1.72998	5.38344	AMPD2	AMP deaminase 2	Q01433	yes	no	yes	no	no	no	no
-0.964112	5.3705	ADI1	1,2-dihydroxy-3-keto-5-methylthiopentene dioxygenase	Q9BV57	yes	no	no	no	no	yes	no
-0.546656	5.30351	THAP11	THAP domain-containing protein 11	Q96EK4	yes	yes	yes	no	no	no	no
-0.707248	5.30311	RHOT2	Mitochondrial Rho GTPase 2	Q8IXI1	yes	no	no	yes	no	no	no
-1.20629	5.29812	ZFP64	Zinc finger protein 64 homolog, isoforms 3 and 4	Q9NTW7	yes	yes	yes	no	no	no	no
-0.554546	5.27453	NUBP1	Cytosolic Fe-S cluster assembly factor NUBP1	P53384	yes	no	no	no	no	yes	no
-2.04524	5.21648	CDIPT	CDP-diacylglycerol--inositol 3-phosphatidyltransferase	O14735	yes	no	no	no	yes	no	yes	Mg2+; Mn2+ binding
-0.597156	5.05392	PDLIM5	PDZ and LIM domain protein 5	Q96HC4	yes	no	yes	no	no	no	no
-0.539968	4.97696	ZNF428	Zinc finger protein 428	Q96B54	yes	yes	yes	no	no	no	no
-0.561871	4.97638	AURKB	Aurora kinase B	Q96GD4	yes	no	no	no	yes	no	no
-1.41822	4.9488	TNKS2	Tankyrase-2	Q9H2K2	yes	no	yes	no	no	no	no
-0.768632	4.933	USP4	Ubiquitin carboxyl-terminal hydrolase 4	Q13107	yes	no	yes	no	no	no	no
-1.14889	4.91511	GPATCH8	G patch domain-containing protein 8	Q9UKJ3	yes	yes	yes	no	no	no	no
-0.68741	4.86144	GLO1	Lactoylglutathione lyase	Q04760	yes	no	yes	no	no	no	no
-0.71585	4.85795	RXRB	Retinoic acid receptor RXR-beta	P28702	yes	yes	yes	no	no	no	no
-1.59325	4.8479	RBM4	RNA-binding protein 4	Q9BWF3	yes	yes	yes	no	no	no	no
-2.07098	4.74995	DPP3	Dipeptidyl peptidase 3	Q9NY33	yes	no	yes	no	no	no	no
-0.582601	4.73354	ELOF1	Transcription elongation factor 1 homolog	P60002	yes	yes	yes	no	no	no	no
-0.556995	4.70664	P3H2	Prolyl 3-hydroxylase 2	Q8IVL5	yes	no	no	no	no	yes	no
-1.97028	4.70434	ZNHIT2	Zinc finger HIT domain-containing protein 2	Q9UHR6	yes	yes	yes	no	no	no	no
-0.955192	4.70155	PTS	6-pyruvoyl tetrahydrobiopterin synthase	Q03393	yes	no	yes	no	no	no	no
-1.11622	4.69538	LPP	Lipoma-preferred partner	Q93052	yes	no	yes	no	no	no	no
-1.09676	4.62279	DPF2	Zinc finger protein ubi-d4	Q92785	yes	yes	yes	no	no	no	no
-0.892556	4.62106	NT5C2	Cytosolic purine 5'-nucleotidase	P49902	yes	no	no	no	yes	no	no
-0.732541	4.55733	SF3A2	Splicing factor 3A subunit 2	Q15428	yes	yes	yes	no	no	no	no
-0.735974	4.5429	HMGCL	Hydroxymethylglutaryl-CoA lyase, mitochondrial	P35914	yes	no	no	no	no	no	no
-0.624453	4.52306	DUS3L	tRNA-dihydrouridine(47) synthase [NAD(P)(+)]-like	Q96G46	yes	yes	yes	no	no	no	no
-2.43539	4.5094	METAP1	Methionine aminopeptidase 1	P53582	yes	no	no	no	no	no	no	cofactor_zinc
-0.856747	4.49262	PGM1	Phosphoglucomutase-1	P36871	yes	no	no	no	yes	no	no
-0.788845	4.46978	KDM5C	Lysine-specific demethylase 5C	P41229	yes	yes	yes	no	no	yes	no
-0.95282	4.45514	KDM4A	Lysine-specific demethylase 4A	O75164	yes	yes	yes	no	no	yes	no
-0.723948	4.44759	ZNF574	Zinc finger protein 574	Q6ZN55	yes	yes	yes	no	no	no	no
-0.861197	4.44623	MT2A	Metallothionein-2	P02795	yes	no	yes	no	no	no	no
-1.80792	4.41352	COPS5	COP9 signalosome complex subunit 5	Q92905	yes	no	yes	no	no	no	no
-0.606742	4.40822	FTO	Alpha-ketoglutarate-dependent dioxygenase FTO	Q9C0B1	yes	no	no	no	no	yes	no
-1.33292	4.39499	ZMAT2	Zinc finger matrin-type protein 2	Q96NC0	yes	yes	yes	no	no	no	no
-0.916553	4.37613	ZFAND5	AN1-type zinc finger protein 5	O76080	yes	yes	yes	no	no	no	no
-0.832611	4.31014	REPS2	RalBP1-associated Eps domain-containing protein 2	Q8NFH8	yes	no	no	yes	no	no	no
-1.01778	4.29753	ZBTB21	Zinc finger and BTB domain-containing protein 21	Q9ULJ3	yes	yes	yes	no	no	no	no
-1.01495	4.22825	RBM22	Pre-mRNA-splicing factor RBM22	Q9NW64	yes	yes	yes	no	no	no	no
-1.82175	4.21781	EPS15	Epidermal growth factor receptor substrate 15	P42566	yes	no	no	yes	no	no	no
-1.63512	4.18931	ZNF629	Zinc finger protein 629	Q9UEG4	yes	yes	yes	no	no	no	no
-1.56477	4.12069	FUS	RNA-binding protein FUS	P35637	yes	yes	yes	no	no	no	no
-1.23799	4.11587	SELENOI	Ethanolaminephosphotransferase 1	Q9C0D9	yes	no	no	no	yes	no	yes
-0.852007	4.11032	PHF6	PHD finger protein 6	Q8IWS0	yes	yes	yes	no	no	no	no
-0.895051	4.10325	PPP5C	Serine/threonine-protein phosphatase 5	P53041	yes	no	no	no	yes	no	yes
-1.21407	4.05329	RNF114	E3 ubiquitin-protein ligase RNF114	Q9Y508	yes	yes	yes	no	no	no	no
-1.33381	4.03324	YME1L1	ATP-dependent zinc metalloprotease YME1L1	Q96TA2	yes	no	yes	no	no	no	no
-0.933772	4.01261	HGS	Hepatocyte growth factor-regulated tyrosine kinase substrate	O14964	yes	yes	yes	no	no	no	no
-1.1748	3.98434	P4HA2	Prolyl 4-hydroxylase subunit alpha-2	O15460	yes	no	no	no	no	yes	no
-1.45865	3.94456	AMDHD2	N-acetylglucosamine-6-phosphate deacetylase	Q9Y303	yes	no	no	no	no	no	no
-1.60891	3.94128	DNPEP	Aspartyl aminopeptidase	Q9ULA0	yes	no	yes	no	no	no	no
-0.543735	3.93551	ALKBH7	Alpha-ketoglutarate-dependent dioxygenase alkB homolog 7, mitochondrial	Q9BT30	yes	no	no	no	no	yes	no
-1.19186	3.93532	CRELD2	Cysteine-rich with EGF-like domain protein 2	Q6UXH1	yes	no	no	yes	no	no	no	Ca2+ binding
-1.65443	3.91466	LIMD1	LIM domain-containing protein 1	Q9UGP4	yes	no	yes	no	no	no	no
-0.680914	3.86714	TKT	Transketolase	P29401	yes	no	no	yes	yes	no	no
-0.858003	3.73551	RNF126	E3 ubiquitin-protein ligase RNF126	Q9BV68	yes	yes	yes	no	no	no	no
-0.961803	3.72436	CHP1	Calcineurin B homologous protein 1	Q99653	yes	no	no	yes	no	no	no
-0.578045	3.68536	TRIP6	Thyroid receptor-interacting protein 6	Q15654	yes	no	yes	no	no	no	no
-1.06187	3.68353	EHMT2	Histone-lysine N-methyltransferase EHMT2	Q96KQ7	yes	no	yes	no	no	no	no
-0.992318	3.62508	ZC3HAV1	Zinc finger CCCH-type antiviral protein 1	Q7Z2W4	yes	yes	yes	no	no	no	no
-0.893762	3.59966	ZYX	Zyxin	Q15942	yes	no	yes	no	no	no	no
-0.592195	3.56168	ENOSF1	Mitochondrial enolase superfamily member 1	Q7L5Y1	yes	no	no	no	yes	no	no
-1.48293	3.54953	CLYBL	Citramalyl-CoA lyase, mitochondrial	Q8N0X4	yes	no	no	no	yes	no	no
-1.4395	3.50681	THOP1	Thimet oligopeptidase	P52888	yes	no	yes	no	no	no	no
-1.0181	3.43942	ZNF646	Zinc finger protein 646	O15015	yes	yes	yes	no	no	no	no
-0.673814	3.39801	ALKBH1	Nucleic acid dioxygenase ALKBH1	Q13686	yes	no	no	no	no	yes	no
-0.648965	3.39544	SMYD3	Histone-lysine N-methyltransferase SMYD3	Q9H7B4	yes	yes	yes	no	no	no	no
-0.745735	3.3106	ZMYM4	Zinc finger MYM-type protein 4	Q5VZL5	yes	yes	yes	no	no	no	no
-2.04894	3.24371	ZBTB4	Zinc finger and BTB domain-containing protein 4	Q9P1Z0	yes	yes	yes	no	no	no	no
-0.572797	3.20549	XRN2	5'-3' exoribonuclease 2	Q9H0D6	yes	yes	yes	no	no	no	no
-1.77626	3.1617	AGTPBP1	Cytosolic carboxypeptidase 1	Q9UPW5	yes	no	yes	no	no	no	no
-1.94918	3.13449	HAGH	Hydroxyacylglutathione hydrolase, mitochondrial	Q16775	yes	no	yes	no	no	no	no
-0.703525	3.05913	SIRT1	NAD-dependent protein deacetylase sirtuin-1	Q96EB6	yes	no	yes	no	no	no	no
-0.857185	3.02856	TOP2A	DNA topoisomerase 2-alpha	P11388	yes	no	no	no	yes	no	no
-1.2357	3.01532	SLC39A10	Zinc transporter ZIP10	Q9ULF5	yes	no	yes	no	no	no	no	Zn2+ binding
-0.539593	3	HDAC4	Histone deacetylase 4	P56524	yes	no	yes	no	no	no	no

### Sheet: B Other proteins
The binding profiles of each protein were derived from Uniprot; the GTP-binding proteins are marked in orange;
Log2FC （30 µM Zn2+ vs. Vehicle)	-Log10P.Value	Gene Names	Protein Names	Uniprot Entry	Is metal binding	Is GTP binding
-0.790241	10.2411	NRAS	GTPase NRas	P01111	no	yes
-0.582257	9.75462	RAB7A	Ras-related protein Rab-7a	P51149	no	yes
-0.678133	7.01401	CDC42	Cell division control protein 42 homolog	P60953	no	yes
-0.710627	6.77398	RRAS	Ras-related protein R-Ras	P10301	no	yes
-0.518742	6.52787	RAB6A	Ras-related protein Rab-6A	P20340	no	yes
-0.673314	6.39521	RAB10	Ras-related protein Rab-10	P61026	no	yes
-1.40672	6.29696	DNM1	Dynamin-1	Q05193	no	yes
-1.04324	6.15938	2022-09-02	Septin-2	Q15019	no	yes
-0.598038	5.64765	RRAGC;RRAGD	Ras-related GTP-binding protein C;Ras-related GTP-binding protein D	Q9HB90	no	yes
-0.556651	5.611	RAB1B	Ras-related protein Rab-1B	Q9H0U4	no	yes
-1.00333	5.44027	RRAS2	Ras-related protein R-Ras2	P62070	no	yes
-0.707947	4.60938	RAP2A;RAP2B;RAP2C	Ras-related protein Rap-2a;Ras-related protein Rap-2b;Ras-related protein Rap-2c	P10114	no	yes
-1.1958	4.2788	ARF1	ADP-ribosylation factor 1	P84077	no	yes
-0.890162	3.71738	KRAS	GTPase KRas	P01116	no	yes
-2.10788	12.7407	COLGALT1	Procollagen galactosyltransferase 1	Q8NBJ5	no	no
-2.92611	10.8027	C12orf10	UPF0160 protein MYG1, mitochondrial	Q9HB07	no	no
-1.73124	10.5901	CAPG	Macrophage-capping protein	P40121	no	no
-2.49503	10.2896	TBC1D4	TBC1 domain family member 4	O60343	no	no
-2.37017	9.99803	ISG20L2	Interferon-stimulated 20 kDa exonuclease-like 2	Q9H9L3	no	no
-3.24074	9.65444	CAMKK1	Calcium/calmodulin-dependent protein kinase kinase 1	Q8N5S9	no	no
-1.12527	9.42061	DDX18	ATP-dependent RNA helicase DDX18	Q9NVP1	no	no
-1.16216	9.40772	ALDH1B1	Aldehyde dehydrogenase X, mitochondrial	P30837	no	no
-0.833858	9.26421	TFRC	Transferrin receptor protein 1	P02786	no	no
-0.707647	8.92069	USP24	Ubiquitin carboxyl-terminal hydrolase 24	Q9UPU5	no	no
-3.38509	8.8696	PHKG2	Phosphorylase b kinase gamma catalytic chain, liver/testis isoform	P15735	no	no
-1.17341	8.83298	DDX19A	ATP-dependent RNA helicase DDX19A	Q9NUU7	no	no
-3.17769	8.66502	AAMDC	Mth938 domain-containing protein	Q9H7C9	no	no
-3.1691	8.32143	TYW3	tRNA wybutosine-synthesizing protein 3 homolog	Q6IPR3	no	no
-0.841592	8.17639	PRDX5	Peroxiredoxin-5, mitochondrial	P30044	no	no
-2.15093	7.72338	NANS	Sialic acid synthase	Q9NR45	no	no
-0.638493	7.60235	IQGAP1	Ras GTPase-activating-like protein IQGAP1	P46940	no	no
-0.645886	7.31035	CDC123	Cell division cycle protein 123 homolog	O75794	no	no
-1.17791	7.24167	DYNC1LI2	Cytoplasmic dynein 1 light intermediate chain 2	O43237	no	no
-0.741455	7.22093	GLOD4	Glyoxalase domain-containing protein 4	Q9HC38	no	no
-1.41641	7.22023	GRSF1	G-rich sequence factor 1	Q12849	no	no
-2.78419	7.05661	DENND4C	DENN domain-containing protein 4C	Q5VZ89	no	no
-0.659386	7.02773	HNRNPUL1	Heterogeneous nuclear ribonucleoprotein U-like protein 1	Q9BUJ2	no	no
-1.07599	6.96558	TTC28	Tetratricopeptide repeat protein 28	Q96AY4	no	no
-2.69512	6.81737	CPS1	Carbamoyl-phosphate synthase [ammonia], mitochondrial	P31327	no	no
-0.826738	6.81106	GMPS	GMP synthase [glutamine-hydrolyzing]	P49915	no	no
-1.62	6.73082	TBC1D10A	TBC1 domain family member 10A	Q9BXI6	no	no
-0.788158	6.71962	QDPR	Dihydropteridine reductase	P09417	no	no
-0.845558	6.70184	CTPS1	CTP synthase 1	P17812	no	no
-0.9206	6.45269	TRMT2A	tRNA (uracil-5-)-methyltransferase homolog A	Q8IZ69	no	no
-0.558565	6.20821	RPS21	40S ribosomal protein S21	P63220	no	no
-1.06842	6.20752	DGLUCY	D-glutamate cyclase, mitochondrial	Q7Z3D6	no	no
-0.557078	6.19916	TARS2	Threonine--tRNA ligase, mitochondrial	Q9BW92	no	no
-1.62022	6.03547	EML3	Echinoderm microtubule-associated protein-like 3	Q32P44	no	no
-0.823432	6.01105	MLH1	DNA mismatch repair protein Mlh1	P40692	no	no
-0.772424	5.91427	ELF2	ETS-related transcription factor Elf-2	Q15723	no	no
-2.91887	5.80996	C5orf22	UPF0489 protein C5orf22	Q49AR2	no	no
-0.724082	5.69627	PSMD10	26S proteasome non-ATPase regulatory subunit 10	O75832	no	no
-0.725998	5.61163	BOLA2	BolA-like protein 2	Q9H3K6	no	no
-1.23864	5.56986	MTREX	Exosome RNA helicase MTR4	P42285	no	no
-0.818364	5.43548	FADS1	Fatty acid desaturase 1	O60427	no	no
-1.25039	5.42016	CASP4	Caspase-4	P49662	no	no
-0.702879	5.37297	PSMC3IP	Homologous-pairing protein 2 homolog	Q9P2W1	no	no
-0.884045	5.20917	UGDH	UDP-glucose 6-dehydrogenase	O60701	no	no
-0.898214	5.06126	EIF3G	Eukaryotic translation initiation factor 3 subunit G	O75821	no	no
-0.860923	5.03142	KCTD5	BTB/POZ domain-containing protein KCTD5	Q9NXV2	no	no
-0.990501	5.00241	SYNJ2	Synaptojanin-2	O15056	no	no
-0.531617	4.91773	PCID2	PCI domain-containing protein 2	Q5JVF3	no	no
-0.661851	4.84647	GSTM3	Glutathione S-transferase Mu 3	P21266	no	no
-0.528666	4.78452	CTSB	Cathepsin B	P07858	no	no
-0.595229	4.66086	RPL10	60S ribosomal protein L10	P27635	no	no
-0.602516	4.66059	NDRG3	Protein NDRG3	Q9UGV2	no	no
-1.10649	4.49036	USP9X	Probable ubiquitin carboxyl-terminal hydrolase FAF-X	Q93008	no	no
-0.760941	4.47095	GTF3C2	General transcription factor 3C polypeptide 2	Q8WUA4	no	no
-0.543167	4.4114	USP15	Ubiquitin carboxyl-terminal hydrolase 15	Q9Y4E8	no	no
-0.558344	4.37393	MEMO1	Protein MEMO1	Q9Y316	no	no
-0.679199	4.1983	TBK1	Serine/threonine-protein kinase TBK1	Q9UHD2	no	no
-1.27885	4.16802	SEH1L	Nucleoporin SEH1	Q96EE3	no	no
-0.812051	4.11907	CHUK	Inhibitor of nuclear factor kappa-B kinase subunit alpha	O15111	no	no
-1.40962	4.06673	GCC2	GRIP and coiled-coil domain-containing protein 2	Q8IWJ2	no	no
-0.868081	4.04232	PMS2	Mismatch repair endonuclease PMS2	P54278	no	no
-0.856859	3.82562	C11orf84	SPIN1-docking protein	Q9BUA3	no	no
-1.0835	3.77582	C5orf51	UPF0600 protein C5orf51	A6NDU8	no	no
-0.549411	3.74349	SLC9A3R1	Na(+)/H(+) exchange regulatory cofactor NHE-RF1	O14745	no	no
-0.548669	3.69817	IMP4	U3 small nucleolar ribonucleoprotein protein IMP4	Q96G21	no	no
-2.12351	3.64075	VCPIP1	Deubiquitinating protein VCIP135	Q96JH7	no	no
-0.605757	3.61202	NUP205	Nuclear pore complex protein Nup205	Q92621	no	no
-0.957961	3.53596	SMC3	Structural maintenance of chromosomes protein 3	Q9UQE7	no	no
-0.615593	3.52435	TRIO	Triple functional domain protein	O75962	no	no
-1.29805	3.51653	VPS50	Syndetin	Q96JG6	no	no
-0.752609	3.48696	LARS2	Probable leucine--tRNA ligase, mitochondrial	Q15031	no	no
-0.613125	3.47558	DCTN4	Dynactin subunit 4	Q9UJW0	no	no
-0.509683	3.46423	RPL22	60S ribosomal protein L22	P35268	no	no
-1.16944	3.24034	WDR44	WD repeat-containing protein 44	Q5JSH3	no	no
-1.10567	3.07598	RAB3GAP1	Rab3 GTPase-activating protein catalytic subunit	Q15042	no	no
-0.833392	3.0315	SPG11	Spatacsin	Q96JI7	no	no
