## Supplementary Table 5 for "A peptide-centric local stability assay to unveil protein targets of diverse ligands"

### Sheet: Info
Supplementary Table 5 -Zn2+ binding proteins identified in a previous report
This table presents data extracted from Table S6 in the literature (PMID: 24111988).
TAB DESCRIPTIONS
A	Site level	The identified Zn2+-binding sites (48 sites in total)
B	Protein level	The corresponding proteins of the identified sites (38 proteins in total)

### Sheet: A Site level
ipi	description	Genes	sequence	Zn2..20.M	EDTA..Avg	Name	Uniprot entry	is.metal binding	is Zn2+-binding	is. Mg2+ binding	is. Ca2+ binding	is. Fe2+ binding	is. Mn2+ binding	is.GTP binding
IPI00397963.3	_ Uncharacterized protein ENSP00000301828 ENSG0000	_	R.LTEGC*SFR.R	0.385	4.5525	NA	NA	NA	NA	NA	NA	NA	NA	NA
IPI00453476.2	_ Uncharacterized protein ENSP00000348237 ENSG0000	_	R.YADLTEDQLPSC*ESLK. D	0.57	1.71	NA	NA	NA	NA	NA	NA	NA	NA	NA
IPI00790739.1	ACO2 Aconitase 2, mitochondrial ENSG00000100412 IP	ACO2	R.VGLIGSC*TNSSYEDMG R.S	0.115	1.58	Aconitate hydratase, mitochondrial	Q99798	yes	no	no	no	yes	no	no
IPI00848058.1	ACTB Actin, cytoplasmic 2 ENSG00000075624 IPI00021	ACTB	K.C*DVDIRK.D	0.425	10.52	Actin, cytoplasmic 1	P60709	no	no	no	no	no	no	no
IPI00220158.1	ADD1 Isoform 3 of Alpha-adducin ENSG00000087274 IP	ADD1	K.YSDVEVPASVTGYSFAS DGDSGTC*SPLR.H	0.595	1.625	Alpha-adducin	P35611	no	no	no	no	no	no	no
IPI00746777.3	ADH5 Alcohol dehydrogenase class-3 ENSG00000197894	ADH5	K.IDPLAPLDKVCLLGC*GI STGYGAAVNTAK.L	0.57	3.92	Alcohol dehydrogenase class-3	P11766	yes	yes	no	no	no	no	no
IPI00297455.4	AKAP8L A-kinase anchor protein 8-like ENSG00000011	AKAP8L	R.GQC*MSGASR.L	0.4	1.58	A-kinase anchor protein 8-like	Q9ULX6	yes	yes	no	no	no	no	no
IPI00163085.2	AMOT Isoform 1 of Angiomotin ENSG00000126016 IPI00	AMOT	R.QGNC*QPTNVSEYNAA ALMELLR.E	0.19	1.65	Angiomotin	Q4VCS5	no	no	no	no	no	no	no
IPI00041127.6	ASF1B Histone chaperone ASF1B ENSG00000105011 IPI0	ASF1B	K.GLGLPGC*IPGLLPENS MDCI.-	0.2	2.375	Histone chaperone ASF1B	Q9NVP2	no	no	no	no	no	no	no
IPI00024381.1	CLP1 Pre-mRNA cleavage complex II protein Clp1 ENS	CLP1	K.VGAPTIPDSC*LPLGMS QEDNQLK.L	0.58	1.515	Polyribonucleotide 5'-hydroxyl-kinase Clp1	Q92989	yes	no	yes	no	no	yes	no
IPI00396485.3	EEF1A1 Elongation factor 1-alpha 1 ENSG00000156508	EEF1A1	K.PMC*VESFSDYPPLGR.F	0.64	1.5175	Elongation factor 1-alpha 1	P68104	yes	yes	no	no	no	no	yes
IPI00552569.1	ERCC6L excision repair protein ERCC6-like ENSG0000	ERCC6L	K.GFGSVEELC*TNSSLGM EK.S	0.39	1.61	DNA excision repair protein ERCC-6-like	Q2NKX8	no	no	no	no	no	no	no
IPI00031820.3	FARSA Phenylalanyl-tRNA synthetase alpha chain ENS	FARSA	K.VNLQMVYDSPLC*R.L	0.535	4.62	Phenylalanine--tRNA ligase alpha subunit	Q9Y285	no	no	no	no	no	no	no
IPI00789740.1	GEMIN4 Gem (Nuclear organelle) associated protein	GEMIN4	R.SDPDAC*PTMPLLAMLL R.G	0.485	1.62	Gem-associated protein 4	P57678	no	no	no	no	no	no	no
IPI00641950.3	GNB2L1 Lung cancer oncogene 7 ENSG00000204628 IPI0	GNB2L1	K.VWNLANC*K.L	0.345	1.98	Small ribosomal subunit protein RACK1	P63244	no	no	no	no	no	no	no
IPI00641950.3	GNB2L1 Lung cancer oncogene 7 ENSG00000204628 IPI0	GNB2L1	K.LWNTLGVC*K.Y	0.525	1.5	Small ribosomal subunit protein RACK1	P63244	no	no	no	no	no	no	no
IPI00641950.3	GNB2L1 Lung cancer oncogene 7 ENSG00000204628 IPI0	GNB2L1	R.FSPNSSNPIIVSC*GWDK .L	0.59	1.575	Small ribosomal subunit protein RACK1	P63244	no	no	no	no	no	no	no
IPI00006164.4	ILKAP Integrin-linked kinase-associated serine/thr	ILKAP	R.FILLAC*DGLFK.V	0.63	2.945	Integrin-linked kinase-associated serine/threonine phosphatase 2C	Q9H0C8	yes	no	yes	no	no	yes	no
Reverse_IPI00376 429.3	LOC391370 Uncharacterized protein ENSP00000352557	LOC391370	K.C*LGVWEGLK.K	0.26	3.535	NA	NA	NA	NA	NA	NA	NA	NA	NA
IPI00376429.3	LOC391370 Uncharacterized protein ENSP00000352557	LOC391370	K.LGEWVGLC*K.T	0.29	3.905	NA	NA	NA	NA	NA	NA	NA	NA	NA
IPI00005692.1	MRPS12 28S ribosomal protein S12, mitochondrial pr	MRPS12	K.GVVLC*TFTR.K	0.66	1.5	28S ribosomal protein S12, mitochondrial	O15235	no	no	no	no	no	no	no
IPI00301609.8	NEK9 Serine/threonine-protein kinase Nek9 ENSG0000	NEK9	R.LNPAVTC*AGK.G	0.4	1.68	Serine/threonine-protein kinase Nek9	Q8TD19	yes	no	yes	no	no	no	no
IPI00790530.1	NUP85 nucleoporin 85 ENSG00000125450 IPI00790530 I	NUP85	R.GC*FSDLDLIDNLGPAM MLSDR.L	0.655	3.555	Nuclear pore complex protein Nup85	Q9BW27	no	no	no	no	no	no	no
IPI00022334.1	OAT Ornithine aminotransferase, mitochondrial prec	OAT	K.VLPMNTGVEAGETAC* K.L	0.535	1.86	Ornithine aminotransferase, mitochondrial	P04181	no	no	no	no	no	no	no
IPI00797038.1	PCK2 mitochondrial phosphoenolpyruvate carboxykina	PCK2	R.YVAAAFPSAC*GK.T	0.22	2.135	Phosphoenolpyruvate carboxykinase [GTP], mitochondrial	Q16822	yes	no	no	no	no	yes	yes
IPI00655631.1	POLD1 DNA polymerase ENSG00000062822 IPI00002894 I	POLD1	R.DNC*PLVANLVTASLR. R	0.51	1.9	DNA polymerase delta catalytic subunit	P28340	yes	yes	no	no	yes	no	no
IPI00479743.3	POTE2 protein expressed in prostate, ovary, testis	POTE2	K.EKLC*YVALDFEQEMA TAASSSSLEK.S	0.525	6.585	POTE ankyrin domain family member E	Q6S8J3	no	no	no	no	no	no	no
IPI00010153.5	RPL23 60S ribosomal protein L23 ENSG00000125691 IP	RPL23	R.ISLGLPVGAVINC*ADN TGAK.N	0.61	1.7275	60S ribosomal protein L23	P62829	no	no	no	no	no	no	no
IPI00025091.3	RPS11 40S ribosomal protein S11 ENSG00000142534 IP	RPS11	K.C*PFTGNVSIR.G	0.51	4.0475	40S ribosomal protein S11	P62280	no	no	no	no	no	no	no
IPI00025091.3	RPS11 40S ribosomal protein S11 ENSG00000142534 IP	RPS11	R.DVQIGDIVTVGEC*RPLS K.T	0.57	4.98	40S ribosomal protein S11	P62280	no	no	no	no	no	no	no
IPI00013485.3	RPS2 40S ribosomal protein S2 ENSG00000140988 IPI0	RPS2	R.GC*TATLGNFAK.A	0.63	2.555	40S ribosomal protein S2	P15880	no	no	no	no	no	no	no
IPI00218606.7	RPS23 40S ribosomal protein S23 ENSG00000186468 IP	RPS23	K.ITAFVPNDGC*LNFIEEN DEVLVAGFGR.K	0.655	5.01	40S ribosomal protein S23	P62266	no	no	no	no	no	no	no
IPI00011253.3	RPS3 40S ribosomal protein S3 ENSG00000149273 IPI0	RPS3	K.GC*EVVVSGK.L	0.435	8.83	40S ribosomal protein S3	P23396	no	no	no	no	no	no	no
IPI00011253.3	RPS3 40S ribosomal protein S3 ENSG00000149273 IPI0	RPS3	R.GLC*AIAQAESLR.Y	0.66	2.56	40S ribosomal protein S3	P23396	no	no	no	no	no	no	no
IPI00217030.10	RPS4X 40S ribosomal protein S4, X isoform ENSG0000	RPS4X	R.EC*LPLIIFLR.N	0.635	6.09	40S ribosomal protein S4, X isoform	P62701	no	no	no	no	no	no	no
IPI00180675.4	TUBA1A Tubulin alpha-1A chain ENSG00000167552 IPI0	TUBA1A	R.TIQFVDWC*PTGFK.V	0.475	1.7075	Tubulin alpha-1A chain	Q71U36	yes	no	yes	no	no	no	no
IPI00218343.4	TUBA1C Tubulin alpha-1C chain ENSG00000167553 IPI0	TUBA1C	K.AYHEQLTVAEITNAC*F EPANQMVK.C	0.445	1.725	Tubulin alpha-1C chain	Q9BQE3	no	no	no	no	no	no	yes
IPI00218343.4	TUBA1C Tubulin alpha-1C chain ENSG00000167553 IPI0	TUBA1C	R.AVC*MLSNTTAVAEAW AR.L	0.465	1.805	Tubulin alpha-1C chain	Q9BQE3	no	no	no	no	no	no	yes
IPI00007750.1	TUBA4A Tubulin alpha-4A chain ENSG00000127824 IPI0	TUBA4A	K.AYHEQLSVAEITNAC*F EPANQMVK.C	0.43	1.96	Tubulin alpha-4A chain	P68366	no	no	yes	no	no	no	yes
IPI00007750.1	TUBA4A Tubulin alpha-4A chain ENSG00000127824 IPI0	TUBA4A	R.AVC*MLSNTTAIAEAW AR.L	0.445	1.7325	Tubulin alpha-4A chain	P68366	no	no	yes	no	no	no	yes
IPI00007750.1	TUBA4A Tubulin alpha-4A chain ENSG00000127824 IPI0	TUBA4A	K.RSIQFVDWC*PTGFK.V	0.455	1.5275	Tubulin alpha-4A chain	P68366	no	no	no	no	no	no	yes
IPI00007750.1	TUBA4A Tubulin alpha-4A chain ENSG00000127824 IPI0	TUBA4A	K.YMAC*CLLYR.G	0.605	1.55	Tubulin alpha-4A chain	P68366	no	no	no	no	no	no	yes
IPI00007752.1	TUBB2C Tubulin beta-2C chain ENSG00000188229 IPI00	TUBB2C	K.NMMAAC*DPR.H	0.46	1.98	Tubulin beta-4B chain	P68371	yes	no	yes	no	no	no	no
IPI00007752.1	TUBB2C Tubulin beta-2C chain ENSG00000188229 IPI00	TUBB2C	K.TAVC*DIPPR.G	0.47	1.94	Tubulin beta-4B chain	P68371	yes	no	yes	no	no	no	no
IPI00007752.1	TUBB2C Tubulin beta-2C chain ENSG00000188229 IPI00	TUBB2C	K.VSDTVVEPYNATLSVH QLVENTDETYC*IDNEAL YDICFR.T	0.51	1.97	Tubulin beta-4B chain	P68371	yes	no	yes	no	no	no	no
IPI00852960.1	USP22 Ubiquitin carboxyl-terminal hydrolase 22 ENS	USP22	K.C*DDAIITK.A	0.64	1.52	Ubiquitin carboxyl-terminal hydrolase 22	Q9UPT9	yes	yes	no	no	no	no	no
IPI00018931.6	VPS35 Vacuolar protein sorting-associated protein	VPS35	R.TQC*ALAASK.L	0.45	1.53	Vacuolar protein sorting-associated protein 35	Q96QK1	no	no	no	no	no	no	no
IPI00845348.1	ZRANB2 Putative uncharacterized protein DKFZp686N0	ZRANB2	K.C*GNVNFAR.R	0.52	34.75	Zinc finger Ran-binding domain-containing protein 2	O95218	yes	yes	no	no	no	no	no

### Sheet: B Protein level
ipi	description	Genes	Name	Uniprot entry	is.metal binding	is Zn2+-binding	is. Mg2+ binding	is. Ca2+ binding	is. Fe2+ binding	is. Mn2+ binding	is.GTP binding
IPI00397963.3	_ Uncharacterized protein ENSP00000301828 ENSG0000	_	NA	NA	NA	NA	NA	NA	NA	NA	NA
IPI00453476.2	_ Uncharacterized protein ENSP00000348237 ENSG0000	_	NA	NA	NA	NA	NA	NA	NA	NA	NA
IPI00790739.1	ACO2 Aconitase 2, mitochondrial ENSG00000100412 IP	ACO2	Aconitate hydratase, mitochondrial	Q99798	yes	no	no	no	yes	no	no
IPI00848058.1	ACTB Actin, cytoplasmic 2 ENSG00000075624 IPI00021	ACTB	Actin, cytoplasmic 1	P60709	no	no	no	no	no	no	no
IPI00220158.1	ADD1 Isoform 3 of Alpha-adducin ENSG00000087274 IP	ADD1	Alpha-adducin	P35611	no	no	no	no	no	no	no
IPI00746777.3	ADH5 Alcohol dehydrogenase class-3 ENSG00000197894	ADH5	Alcohol dehydrogenase class-3	P11766	yes	yes	no	no	no	no	no
IPI00297455.4	AKAP8L A-kinase anchor protein 8-like ENSG00000011	AKAP8L	A-kinase anchor protein 8-like	Q9ULX6	yes	yes	no	no	no	no	no
IPI00163085.2	AMOT Isoform 1 of Angiomotin ENSG00000126016 IPI00	AMOT	Angiomotin	Q4VCS5	no	no	no	no	no	no	no
IPI00041127.6	ASF1B Histone chaperone ASF1B ENSG00000105011 IPI0	ASF1B	Histone chaperone ASF1B	Q9NVP2	no	no	no	no	no	no	no
IPI00024381.1	CLP1 Pre-mRNA cleavage complex II protein Clp1 ENS	CLP1	Polyribonucleotide 5'-hydroxyl-kinase Clp1	Q92989	yes	no	yes	no	no	yes	no
IPI00396485.3	EEF1A1 Elongation factor 1-alpha 1 ENSG00000156508	EEF1A1	Elongation factor 1-alpha 1	P68104	yes	yes	no	no	no	no	yes
IPI00552569.1	ERCC6L excision repair protein ERCC6-like ENSG0000	ERCC6L	DNA excision repair protein ERCC-6-like	Q2NKX8	no	no	no	no	no	no	no
IPI00031820.3	FARSA Phenylalanyl-tRNA synthetase alpha chain ENS	FARSA	Phenylalanine--tRNA ligase alpha subunit	Q9Y285	no	no	no	no	no	no	no
IPI00789740.1	GEMIN4 Gem (Nuclear organelle) associated protein	GEMIN4	Gem-associated protein 4	P57678	no	no	no	no	no	no	no
IPI00641950.3	GNB2L1 Lung cancer oncogene 7 ENSG00000204628 IPI0	GNB2L1	Small ribosomal subunit protein RACK1	P63244	no	no	no	no	no	no	no
IPI00006164.4	ILKAP Integrin-linked kinase-associated serine/thr	ILKAP	Integrin-linked kinase-associated serine/threonine phosphatase 2C	Q9H0C8	yes	no	yes	no	no	yes	no
Reverse_IPI00376 429.3	LOC391370 Uncharacterized protein ENSP00000352557	LOC391370	NA	NA	NA	NA	NA	NA	NA	NA	NA
IPI00376429.3	LOC391370 Uncharacterized protein ENSP00000352557	LOC391370	NA	NA	NA	NA	NA	NA	NA	NA	NA
IPI00005692.1	MRPS12 28S ribosomal protein S12, mitochondrial pr	MRPS12	28S ribosomal protein S12, mitochondrial	O15235	no	no	no	no	no	no	no
IPI00301609.8	NEK9 Serine/threonine-protein kinase Nek9 ENSG0000	NEK9	Serine/threonine-protein kinase Nek9	Q8TD19	yes	no	yes	no	no	no	no
IPI00790530.1	NUP85 nucleoporin 85 ENSG00000125450 IPI00790530 I	NUP85	Nuclear pore complex protein Nup85	Q9BW27	no	no	no	no	no	no	no
IPI00022334.1	OAT Ornithine aminotransferase, mitochondrial prec	OAT	Ornithine aminotransferase, mitochondrial	P04181	no	no	no	no	no	no	no
IPI00797038.1	PCK2 mitochondrial phosphoenolpyruvate carboxykina	PCK2	Phosphoenolpyruvate carboxykinase [GTP], mitochondrial	Q16822	yes	no	no	no	no	yes	yes
IPI00655631.1	POLD1 DNA polymerase ENSG00000062822 IPI00002894 I	POLD1	DNA polymerase delta catalytic subunit	P28340	yes	yes	no	no	yes	no	no
IPI00479743.3	POTE2 protein expressed in prostate, ovary, testis	POTE2	POTE ankyrin domain family member E	Q6S8J3	no	no	no	no	no	no	no
IPI00010153.5	RPL23 60S ribosomal protein L23 ENSG00000125691 IP	RPL23	60S ribosomal protein L23	P62829	no	no	no	no	no	no	no
IPI00025091.3	RPS11 40S ribosomal protein S11 ENSG00000142534 IP	RPS11	40S ribosomal protein S11	P62280	no	no	no	no	no	no	no
IPI00013485.3	RPS2 40S ribosomal protein S2 ENSG00000140988 IPI0	RPS2	40S ribosomal protein S2	P15880	no	no	no	no	no	no	no
IPI00218606.7	RPS23 40S ribosomal protein S23 ENSG00000186468 IP	RPS23	40S ribosomal protein S23	P62266	no	no	no	no	no	no	no
IPI00011253.3	RPS3 40S ribosomal protein S3 ENSG00000149273 IPI0	RPS3	40S ribosomal protein S3	P23396	no	no	no	no	no	no	no
IPI00217030.10	RPS4X 40S ribosomal protein S4, X isoform ENSG0000	RPS4X	40S ribosomal protein S4, X isoform	P62701	no	no	no	no	no	no	no
IPI00180675.4	TUBA1A Tubulin alpha-1A chain ENSG00000167552 IPI0	TUBA1A	Tubulin alpha-1A chain	Q71U36	yes	no	yes	no	no	no	no
IPI00218343.4	TUBA1C Tubulin alpha-1C chain ENSG00000167553 IPI0	TUBA1C	Tubulin alpha-1C chain	Q9BQE3	yes	no	yes	no	no	no	yes
IPI00007750.1	TUBA4A Tubulin alpha-4A chain ENSG00000127824 IPI0	TUBA4A	Tubulin alpha-4A chain	P68366	yes	no	yes	no	no	no	yes
IPI00007752.1	TUBB2C Tubulin beta-2C chain ENSG00000188229 IPI00	TUBB2C	Tubulin beta-4B chain	P68371	yes	no	yes	no	no	no	no
IPI00852960.1	USP22 Ubiquitin carboxyl-terminal hydrolase 22 ENS	USP22	Ubiquitin carboxyl-terminal hydrolase 22	Q9UPT9	yes	yes	no	no	no	no	no
IPI00018931.6	VPS35 Vacuolar protein sorting-associated protein	VPS35	Vacuolar protein sorting-associated protein 35	Q96QK1	no	no	no	no	no	no	no
IPI00845348.1	ZRANB2 Putative uncharacterized protein DKFZp686N0	ZRANB2	Zinc finger Ran-binding domain-containing protein 2	O95218	yes	yes	no	no	no	no	no
