## Supplementary Table 8 for "A peptide-centric local stability assay to unveil protein targets of diverse ligands"

### Sheet: Info
Supplementary Table 8 - Affinity data of αKG and R2HG in HeLa and Jurkat cell lysates.
TAB DESCRIPTIONS
A	pEC50s of known targets	Summary of EC50 values between known αKG targets and αKG/R2HG determined by PELSA in two cell lysates.
B	pEC50s of novel targets	Summary of EC50 values between newly discovered αKG (R2HG) targets and αKG (R2HG) determined by PELSA in two cell lysates.
EC50 refers to half-maximal effective concentration

### Sheet: A pEC50s of known targets
"NA" denotes the EC50 value of the ligand-protein pair was not quantified by PELSA for the lack of identifications of dose-response peptides.
Target category	Gene names	EC50 (μM)				pEC50
		toward αKG in HeLa	toward αKG in Jurkat	toward R2HG in HeLa	toward R2HG in Jurkat	toward αKG in HeLa	toward αKG in Jurkat	toward R2HG in HeLa	toward R2HG in Jurkat
Histone demethylase	KDM2A	NA	33.6602	NA	NA	NA	4.47288	NA	NA
Histone demethylase	KDM3A	80.301	120.071	11865.2	16732.9	4.09528	3.92056	1.92572	1.77643
Histone demethylase	KDM3B	219.591	3.9977	1941	2310.63	3.65839	5.39819	2.71197	2.63627
Histone demethylase	KDM4A	36.2011	96.4392	28812	15961.1	4.44128	4.01575	1.54043	1.79694
Histone demethylase	KDM5A	63.4985	NA	NA	NA	4.19724	NA	NA	NA
Histone demethylase	KDM5C	112.127	29.2198	18553.9	NA	3.95029	4.53432	1.73156	NA
Histone demethylase	KDM6A	NA	35.3948	NA	3758	NA	4.45106	NA	2.42504
Histone demethylase	KDM8	NA	30.8635	NA	NA	NA	4.51055	NA	NA
Histone demethylase	PHF8	12.4939	58.0792	1424.49	4687.37	4.9033	4.23598	2.84634	2.32907
Histone demethylase	RSBN1	10.6638	9.2216	NA	355.113	4.97209	5.03519	NA	3.44963
Histone demethylase	RSBN1L	4.3609	NA	220.87	144.708	5.36042	NA	3.65586	3.83951
Nucleic acid oxygenase	ALKBH1	212.551	158.584	8181.63	NA	3.67254	3.79974	2.08716	NA
Nucleic acid oxygenase	ALKBH2	120.301	522.687	9720.14	4141.39	3.91973	3.28176	2.01233	2.38285
Nucleic acid oxygenase	ALKBH3	6.1436	14.0751	10801	2056.41	5.21158	4.85155	1.96654	2.68689
Nucleic acid oxygenase	ALKBH4	6001.26	939.661	3316.26	978.745	2.22176	3.02703	2.47935	3.00933
Nucleic acid oxygenase	ALKBH5	9641.05	51.5372	4259.05	35889	2.01588	4.28788	2.37069	1.44504
Nucleic acid oxygenase	FTO	10.0123	24.9859	733.247	1497.61	4.99947	4.60231	3.13475	2.8246
Protein hydroxylase	EGLN1	24.2553	17.9448	3309.96	3311.79	4.61519	4.74606	2.48018	2.47994
Protein hydroxylase	HIF1AN	38.7049	19.2873	3052	3619.16	4.41223	4.71473	2.51542	2.44139
Protein hydroxylase	JMJD4	54.7006	123.525	2669.03	2235.33	4.26201	3.90824	2.57365	2.65066
Protein hydroxylase	JMJD6	733.186	114.194	NA	NA	3.13479	3.94236	NA	NA
Protein hydroxylase	OGFOD1	7.4063	8.1006	194.578	NA	5.1304	5.09148	3.71091	NA
Protein hydroxylase	P3H1	92.2908	21.6213	3038.67	390.549	4.03484	4.66512	2.51732	3.40832
Protein hydroxylase	P3H2	51.6652	NA	214.124	NA	4.2868	NA	3.66933	NA
Protein hydroxylase	P3H3	13.4663	NA	1021.31	NA	4.87075	NA	2.99084	NA
Protein hydroxylase	P4HA1	1029.35	558.127	12910.9	33410.2	2.98744	3.25327	1.88904	1.47612
Protein hydroxylase	P4HA2	443.913	NA	838.78	NA	3.3527	NA	3.07635	NA
Protein hydroxylase	P4HTM	NA	NA	1096.47	NA	NA	NA	2.96	NA
Protein hydroxylase	PLOD1	618.88	NA	26514.3	NA	3.20839	NA	1.57652	NA
Protein hydroxylase	PLOD2	396.081	NA	6761.41	NA	3.40222	NA	2.16996	NA
Protein hydroxylase	PLOD3	556.911	NA	NA	NA	3.25421	NA	NA	NA
Protein hydroxylase	RIOX1	2682.22	16416.9	NA	1321.3	2.57151	1.78471	NA	2.879
Protein hydroxylase	RIOX2	195.172	32.8602	1015.02	659.071	3.70958	4.48333	2.99352	3.18107
Dehydrogenase	PHGDH	4721.09	7183.82	NA	NA	2.32596	2.14364	NA	NA
Dehydrogenase	AASS	NA	19905.4	NA	NA	NA	1.70103	NA	NA
Dehydrogenase	IDH1	3391.72	15293.9	12673.7	30526.7	2.46958	1.81548	1.8971	1.51532
Dehydrogenase	IDH2	2436.71	2297.56	NA	NA	2.6132	2.63873	NA	NA
Dehydrogenase	OGDH	NA	NA	NA	2629.01	NA	NA	NA	2.58021
Dehydrogenase	ALDH7A1	9256.72	NA	NA	NA	2.03354	NA	NA	NA
Transaminase	NIT2	1956.56	11468.9	NA	NA	2.70851	1.94048	NA	NA
Transaminase	OAT	205.412	167.146	631.106	382.206	3.68737	3.7769	3.1999	3.4177
Transaminase	PSAT1	NA	2030.61	NA	NA	NA	2.69237	NA	NA
Transporter	SLC25A11	NA	2032.38	NA	NA	NA	2.69199	NA	NA
unassigned	OGFOD2	60.9213	33.2026	NA	NA	4.21523	4.47883	NA	NA

### Sheet: B pEC50s of novel targets 
"NA" denotes the EC50 value of the ligand-protein pair was not quantified by PELSA for the lack of identifications of dose-response peptides.
Gene names	EC50 (μM)				pEC50
	toward αKG in HeLa	toward αKG in Jurkat	toward R2HG in HeLa	toward R2HG in Jurkat	toward αKG in HeLa	toward αKG in Jurkat	toward R2HG in HeLa	toward R2HG in Jurkat
AGTPBP1	3486.26	NA	1037.33	1983.95	2.45764	NA	2.98408	2.70247
ALDH4A1	2122.73	1837.47	NA	21659.5	2.6731	2.73578	NA	1.66435
CCT7	2983.89	16039.9	4658.56	5295.73	2.52522	1.7948	2.33175	2.27607
CDC45	10793.2	16892	NA	NA	1.96685	1.77232	NA	NA
CRYZ	12279.2	18897.6	6793.33	NA	1.91083	1.72359	2.16792	NA
FAHD2A	11432.6	2465.53	1914.32	1917.92	1.94185	2.60809	2.71799	2.71717
HDHD2	415.168	410.63	3564.1	3443.92	3.38178	3.38655	2.44805	2.46295
HMGCL	1342.92	NA	1821.28	46666	2.87195	NA	2.73962	1.331
NOP2	2503.56	11703.8	4487.09	NA	2.60144	1.93167	2.34804	NA
PC	1919.73	9871.97	438.003	328.99	2.71676	2.0056	3.35852	3.48282
SNRNP200	4371.31	16924.6	6100.05	5474.03	2.35939	1.77148	2.21467	2.26169
C12orf10	NA	3365.57	17808.8	NA	NA	2.47294	1.74937	NA
CYCS	NA	34796.2	NA	245.575	NA	1.45847	NA	3.60982
GSTZ1	NA	704.13	NA	6181.49	NA	3.15235	NA	2.20891
PRDX6	NA	2658.87	NA	NA	NA	2.5753	NA	NA
ASRGL1	NA	NA	5874.75	NA	NA	NA	2.23101	NA
ATXN1	NA	NA	143.592	NA	NA	NA	3.84287	NA
ENO1	NA	NA	3845.14	2379.86	NA	NA	2.41509	2.62345
ENO3	NA	NA	36043.6	NA	NA	NA	1.44317	NA
